# The effect of antibiotic selection on collateral effects and evolvability of uropathogenic *Escherichia coli*

**DOI:** 10.1101/2023.11.14.567005

**Authors:** Beth James, Hishikha Reesaul, Sidra Kashif, Mahboobeh Behruznia, Conor J. Meehan, Maria Rosa Domingo-Sananes, Alasdair T. M. Hubbard

## Abstract

Trimethoprim is recommended as a first-line treatment of urinary tract infections (UTIs) in the UK. In 2018, 31.4% of *Escherichia coli* isolated from UTIs in England were trimethoprim resistant, leading to overreliance on other first and second-line antibiotics. Here, we assessed whether prior selection with trimethoprim results in collateral effects to other antibiotics recommended for the treatment of UTIs. As collateral effects, we considered changes in susceptibility, mutation-selection window and population establishment probability. We selected 10 trimethoprim-resistant derivatives from three clinical isolates of uropathogenic *Escherichia coli.* We found that mutations conferring trimethoprim resistance did not have any collateral effects to fosfomycin. In contrast, resistance to trimethoprim resulted in decreased susceptibility (collateral resistance) to nitrofurantoin, below the clinical breakpoint, and narrowed the mutation-selection window thereby reducing the maximum concentration for selection of nitrofurantoin resistance mutations. Our analyses demonstrate that multiple collateral responses should be accounted for when predicting and optimising antibiotic use, limiting future AMR emergence.
