## Supplementary material for "The effect of antibiotic selection on collateral effects and evolvability of uropathogenic *Escherichia coli*": Code and commands: GrowthCurveFitData.csv

	sample	k	n0	r	t_mid	t_gen	auc_l	auc_e	sigma	note
1	X34	0.632975930197324	0.00170129942043643	0.0141813336237702	417.192686653773	48.8774327541465	647.292303959873	644.58	0.0168803668946628
2	X34.1	0.663730571641033	0.00224681293568273	0.0133540520140881	425.71143844537	51.9053827129546	673.045856977339	669.635	0.0203815991708435
3	X34A	0.527756649618819	0.000142005927936944	0.016301393439255	504.266870350491	42.5207319326944	493.830676677545	493.455	0.00789279334197144
4	X34A.1	0.571347452369595	0.000211721003923861	0.0155066899518626	509.464805471331	44.6998800331779	531.645276617288	531.375	0.0179343419193782
5	X34B	0.508813187914293	0.000168627537012567	0.0193028232731602	415.059096218412	35.9091087739346	521.494711396197	520.765	0.01191390002895
6	X34B.1	0.546293784528821	0.000236896245700326	0.018647255570542	415.2276536125	37.1715386179908	559.81405669933	558.86	0.0101543987099705
7	X39	0.677428344856567	0.00921286884317969	0.01048627677885	408.534839084145	66.1004086748853	697.860440145874	692.495	0.0325317878789727
8	X39.1	0.70723396702169	0.0115506505652739	0.00963438002769902	425.367566832041	71.9451774340574	716.37789535315	708.885	0.0385357613973858
9	X39A	0.655262842696014	0.0100513280326666	0.0098682808540888	421.742498613206	70.2399121801188	666.202735092501	659.265	0.036995804942736
10	X39A.1	0.719531198084851	0.00924666355150713	0.0107604609011071	403.458819579881	64.4161237079195	744.959787302625	737.43	0.0421374296958048
11	X39B	0.696959417689644	0.0114726342914079	0.00919117545510717	445.009962635877	75.4144215770347	692.217160131259	684.59	0.0365426623719784
12	X39B.1	0.707329126230622	0.0103083534093076	0.0100327732284776	420.009556718172	69.088293413478	720.43645511747	714.495	0.0341533089666338
13	X39C	0.63682991207486	0.0110630048575815	0.00997770593853035	404.438788614942	69.4695939958761	658.359916911682	651.7	0.0341989333290448
14	X39C.1	0.650814894899936	0.0109198232773345	0.0100005772433859	407.048945921936	69.3107171406902	671.1608719518	664.305	0.0363845347698616
15	X39D	0.594622280094908	0.0055603322469409	0.0106447685584803	438.043670371748	65.1162283850447	595.262049603107	590.135	0.0275957557624905
16	X39D.1	0.645222362998925	0.00809159892471939	0.0095805247319818	455.73167275411	72.3496050530588	634.227414461307	627.9	0.0304948789929853
17	X59	0.851094458986814	0.0154755081585877	0.00923959110800102	431.719759747499	75.01924841238	856.459684843046	848.5	0.0332718117687232
18	X59.1	0.84583060287246	0.0163019411671054	0.00923849684041203	425.347709608563	75.0281341795676	856.449939928652	848.305	0.0347376125091729
19	X59A	0.758404599478947	0.0214395069305966	0.0083570992684145	423.269495181126	82.9411208718894	768.509227146342	760.855	0.0372648357895686
20	X59A.1	0.758759968722786	0.0249287116395907	0.00764046120796006	442.677319871306	90.7205941753626	753.45970349214	744.615	0.0419572322486184
21	X59B	0.857886475897948	0.0194695235053922	0.00841935943680983	446.906349078429	82.3277810814768	849.646313323919	841.02	0.0360250974132369
22	X59B.1	0.905252172610658	0.0164315181161858	0.00901284690020651	442.778424403945	76.9065743859538	900.909673618182	893.45	0.0291807269336847
23	X59C	0.878965321844954	0.0147379523082001	0.00894398059418042	455.212295479979	77.4987348486596	863.947158953977	856.64	0.0279652398425276
24	X59C.1	0.879685841306601	0.015218955086149	0.00890512316752312	453.623293956927	77.8368998968868	865.992787227713	858.18	0.0304097543416792
25	X59D	0.742496164884622	0.018596714340421	0.00853519018830883	429.008317886366	81.2105137984378	748.466424837206	740.905	0.0347657634158134
26	X59D.1	0.762961730249423	0.0160370052309629	0.00908459857422362	422.810705420192	76.2991534404901	774.300537742593	766.58	0.0347130517754403
27	X34	0.59534244022975	0.0015097889772892	0.0146669707296598	407.352531546769	47.2590552838734	614.675805752467	611.375	0.0259311388742573
28	X34.1	0.659753252105055	0.00181200519514327	0.014044063008602	419.727649941772	49.355174505796	672.998828742268	669.93	0.0161697655662588
29	X34A	0.633649822878739	0.00121197558601645	0.0127620148423686	490.308958578886	54.3133031203479	601.676772409225	598.715	0.0187008243110197
30	X34A.1	0.659564341233618	0.00180820323579956	0.0119600411916518	493.016745708923	57.9552502748711	624.445658874631	621.31	0.0200291750520438
31	X34B	0.542272265696775	0.000809948902499891	0.0156069806190514	416.804361396475	44.412638003396	554.798685900213	554.085	0.0250170979108348
32	X34B.1	0.601635495576891	0.00110592509949821	0.0147505936098159	426.90686701422	46.9911380446874	609.437758377224	606.58	0.0187934711793436
33	X39	0.670521568068126	0.0118344285753463	0.0101474716555673	396.082477351303	68.3073778461513	698.794213302256	691.91	0.0377996446112818
34	X39.1	0.697906262598425	0.0152197781785404	0.00933639687240284	407.377706943599	74.241400620918	719.030231432596	711.44	0.0396369047973229
35	X39A	0.663809226007104	0.0113368874112666	0.0100610871921958	402.810042893389	68.8938647801009	687.361662458931	680.435	0.0384867403102476
36	X39A.1	0.72142417491379	0.0124789397975879	0.00974705127464194	414.457230199559	71.1135256221793	738.563239398804	731.05	0.0374423399549684
37	X39B	0.678014910602855	0.0111555234164532	0.00985831859135681	414.943422962835	70.3108926878926	693.865456355047	686.56	0.0380055309271224
38	X39B.1	0.656221780322303	0.00699759800939392	0.0113762838403346	398.215375009802	60.9291391009771	683.023765323603	676.885	0.0337661999038609
39	X39C	0.638682600229266	0.00839601871637874	0.0107832786264835	400.473466899064	64.2798173514304	663.14453369013	656.845	0.0328140401322131
40	X39C.1	0.654284704790951	0.00944481765799021	0.0104131423024376	405.596671130321	66.5646507488609	675.881976052351	669.25	0.0356486498015579
41	X39D	0.612953309098676	0.0102493709830643	0.00973923322113285	418.329622660046	71.1706111581667	625.177963911814	619.315	0.0303377280756211
42	X39D.1	0.657075025627049	0.0119561356732979	0.00933999938335888	427.001102414592	74.212765130898	664.329859591201	657.9	0.0322044205085746
43	X59	0.875446979192404	0.0155775661585182	0.00921906910250332	435.070903073706	75.1862441698946	878.066211729277	870.14	0.0321295732206964
44	X59.1	0.895848351064825	0.0173326936786825	0.00884823349550164	443.663608815112	78.3373518468217	890.603248094788	882.865	0.038946629820346
45	X59A	0.778578854583118	0.0218702981990895	0.00829369310343894	427.294411218906	83.5752145533978	785.817559903994	777.03	0.0417173840415228
46	X59A.1	0.778053164490397	0.0266451534609627	0.00760345606693309	439.18732349608	91.1621208116655	775.170418448213	766.19	0.0436391724792759
47	X59B	0.900847732671019	0.0153498035819541	0.00982811312989532	412.596740284454	70.5269843151803	923.962386598044	918.36	0.029440484019629
48	X59B.1	0.911438426273905	0.0158361355547807	0.00987177817268956	408.761418941994	70.2150279751573	938.295687506578	932.905	0.0331124552936887
49	X59C	0.861205698066934	0.0174362312465279	0.00930110056549084	417.082794612738	74.5231358030549	879.055079131819	871.33	0.0331647648185094
50	X59C.1	0.894394077248027	0.0167904658327809	0.00947998174585084	417.340867816246	73.1169319881148	912.878097179934	904.82	0.033876290199173
51	X59D	0.729528279087608	0.0152749680018029	0.00901528688454466	426.500267362164	76.8857596476758	737.67309283816	730.23	0.0342931705984062
52	X59D.1	0.793352499216229	0.013418653800383	0.00942790151563455	430.908541227929	73.5208338155082	799.1359782582	791.77	0.0309576528959544
53	X34	0.606677939212291	0.0019743164925266	0.0156268657995598	366.325293434044	44.3561229392186	651.248213113942	649.235	0.0120192020415593
54	X34.1	0.595952825588834	0.00307791711923164	0.0140082740391338	375.544503690351	49.4812693286521	634.144984223422	631.15	0.0200295701314698
55	X34A	0.525989687698888	0.000628944658397373	0.0168761682431956	398.656677801382	41.0725450571055	547.698559043685	547.37	0.0137449679096559
56	X34A.1	0.547255884835419	0.00167107531874429	0.0136493524607703	424.078062188788	50.7824222835571	555.846680885498	554.21	0.0191846691202585
57	X34B	0.430179898502651	0.000529644543393685	0.0167263525449598	400.47707156222	41.4404263390234	447.15018378545	447.555	0.0105692249740948
58	X34B.1	0.580181551044899	0.0133690297100771	0.00671441328828418	558.066300308975	103.232725005087	509.898596034871	503.21	0.0319010174929986
59	X39	0.681270397647906	0.0129586838345456	0.010718012456108	367.884305835344	64.6712423034119	729.180631551792	724.315	0.02845692376059
60	X39.1	0.61568196866371	0.0144410665224392	0.00949826192496244	392.589689519911	72.9762124940228	643.336235086285	636.835	0.036207123126397
61	X39A	0.609835754125435	0.00445741103611498	0.0109725811674809	447.596188697959	63.1708410245532	604.796639978525	598.93	0.0306129222768937
62	X39A.1	0.654100325362298	0.00917635852998788	0.00959130725449582	443.370425374575	72.2682698164049	650.937029719248	646.035	0.0424304989088405
63	X39B	0.599370142427585	0.00342430879557952	0.011529507960382	447.482247955241	60.1194069115315	594.588208216694	589.21	0.0279376528705614
64	X39B.1	0.580830698357798	0.00490816495887575	0.0103969984297588	458.312373203674	66.6680085837071	569.722291591787	563.555	0.0317355283267811
65	X39C	0.561046890311963	0.00554791609822277	0.0101030363221091	455.946532919642	68.6078084311238	551.550942830335	545.26	0.0321477636497634
66	X39C.1	0.537950463084985	0.00583248188475009	0.00998610720999011	451.970174165478	69.4111495084411	530.926648178917	524.79	0.0315594122506253
67	X39D	0.543634666577246	0.00119311409786079	0.0119892492231852	510.416745063665	57.8140605518078	505.254713244709	501.71	0.0259490693217213
68	X39D.1	0.574173105082402	0.00356263895899548	0.00948957896858025	534.924178076056	73.0429856640571	519.304862975008	513.485	0.034647324920996
69	X59	0.779495426342679	0.0095494376069032	0.0109354934999899	401.43026965024	63.3850845927148	808.682542863088	804.835	0.0267137753694026
70	X59.1	0.792347192990074	0.0145809054631532	0.00983139384878271	404.491297045912	70.5034495841878	818.988556424955	812.345	0.028323304192187
71	X59A	0.700348931127429	0.00877930395745318	0.00951394608416554	458.964836343347	72.8559079931701	686.144820932057	679.555	0.0272488495713973
72	X59A.1	0.602443141269534	0.0107687432551757	0.00853445430241378	469.427633367095	81.2175161994721	583.45929136805	576.48	0.031094568466281
73	X59B	0.752816887315753	0.0064350854642721	0.0102092159134985	465.605996206028	67.8942620503766	732.910757341801	728.705	0.0218090639759761
74	X59B.1	0.752471053199016	0.00929022515167272	0.00929795361989257	471.283981547363	74.5483585847306	727.935290957333	721.145	0.0280303337995959
75	X59C	0.853980083033395	0.00814094068029111	0.0099481030798926	466.764711739214	69.6763166800066	830.306642713589	823.68	0.0256017324624817
76	X59C.1	0.783910060299741	0.00707824785030438	0.0102412824313281	458.750893995887	67.6816780718404	768.520066055225	762.19	0.0239569059977349
77	X59D	0.664312196800783	0.00915344012865416	0.00907909432374129	470.393593414346	76.345410218661	643.117156576192	636.395	0.0297802348190221
78	X59D.1	0.662150316832448	0.00850178060472862	0.00935437088674386	464.19948799651	74.0987490181952	645.219562188501	638.035	0.0322152780425435
