## Supplementary material for "The effect of antibiotic selection on collateral effects and evolvability of uropathogenic *Escherichia coli*": Code and commands: GrowthCurveFitDataE.csv

	sample	k	n0	r	t_mid	t_gen	auc_l	auc_e	sigma	Strain_background	Ancestor	Strain
1	X34	0.63297593	0.001701299	0.014181334	417.1926867	48.87743254	647.2923038	644.58	0.016880367	34	Ancestor	34
2	X34.1	0.663730572	0.002246813	0.013354052	425.7114382	51.90538306	673.0458572	669.635	0.020381599	34	Ancestor	34
3	X34A	0.52775665	0.000142006	0.016301393	504.2668704	42.52073193	493.8306767	493.455	0.007892793	34	Trim R	34A
4	X34A.1	0.571347453	0.000211721	0.01550669	509.4648054	44.69988074	531.645277	531.375	0.017934342	34	Trim R	34A
5	X34B	0.508813188	0.000168628	0.019302824	415.0590962	35.90910804	521.4947111	520.765	0.0119139	34	Trim R	34B
6	X34B.1	0.546293784	0.000236896	0.018647256	415.2276536	37.17153784	559.8140564	558.86	0.010154399	34	Trim R	34B
7	X39	0.677428345	0.009212869	0.010486277	408.534839	66.10040876	697.8604402	692.495	0.032531788	39	Ancestor	39
8	X39.1	0.707233967	0.011550651	0.00963438	425.3675672	71.94517749	716.3778953	708.885	0.038535761	39	Ancestor	39
9	X39A	0.655262843	0.010051328	0.009868281	421.7424987	70.23991276	666.2027353	659.265	0.036995805	39	Trim R	39A
10	X39A.1	0.719531198	0.009246664	0.010760461	403.4588196	64.41612371	744.9597873	737.43	0.04213743	39	Trim R	39A
11	X39B	0.696959417	0.011472634	0.009191176	445.0099624	75.41442095	692.2171599	684.59	0.036542662	39	Trim R	39B
12	X39B.1	0.707329127	0.010308354	0.010032773	420.0095564	69.08829474	720.436456	714.495	0.034153309	39	Trim R	39B
13	X39C	0.636829912	0.011063005	0.009977706	404.4387881	69.46959432	658.3599173	651.7	0.034198933	39	Trim R	39C
14	X39C.1	0.650814895	0.010919824	0.010000577	407.0489458	69.31071795	671.1608724	664.305	0.036384535	39	Trim R	39C
15	X39D	0.59462228	0.005560332	0.010644769	438.0436702	65.11622795	595.2620494	590.135	0.027595756	39	Trim R	39D
16	X39D.1	0.645222363	0.008091599	0.009580525	455.7316728	72.34960545	634.2274146	627.9	0.030494879	39	Trim R	39D
17	X59	0.851094459	0.015475508	0.009239591	431.7197598	75.01924856	856.4596849	848.5	0.033271812	59	Ancestor	59
18	X59.1	0.845830603	0.016301942	0.009238497	425.3477093	75.02813491	856.4499405	848.305	0.034737613	59	Ancestor	59
19	X59A	0.758404599	0.021439506	0.008357099	423.269495	82.9411197	768.5092265	760.855	0.037264836	59	Trim R	59A
20	X59A.1	0.758759969	0.024928712	0.007640461	442.6773196	90.72059428	753.4597037	744.615	0.041957232	59	Trim R	59A
21	X59B	0.857886476	0.019469524	0.008419359	446.9063491	82.32778116	849.6463133	841.02	0.036025097	59	Trim R	59B
22	X59B.1	0.905252172	0.016431518	0.009012847	442.7784244	76.90657423	900.9096735	893.45	0.029180727	59	Trim R	59B
23	X59C	0.878965322	0.014737952	0.008943981	455.2122957	77.49873461	863.9471587	856.64	0.02796524	59	Trim R	59C
24	X59C.1	0.879685842	0.015218955	0.008905123	453.6232939	77.83690041	865.9927876	858.18	0.030409754	59	Trim R	59C
25	X59D	0.742496165	0.018596714	0.00853519	429.0083179	81.21051393	748.466425	740.905	0.034765763	59	Trim R	59D
26	X59D.1	0.76296173	0.016037005	0.009084599	422.8107054	76.29915344	774.3005377	766.58	0.034713052	59	Trim R	59D
27	X34	0.59534244	0.001509789	0.014666971	407.3525313	47.25905521	614.6758058	611.375	0.025931139	34	Ancestor	34
28	X34.1	0.659753252	0.001812005	0.014044063	419.7276498	49.35517519	672.9988292	669.93	0.016169766	34	Ancestor	34
29	X34A	0.633649823	0.001211976	0.012762015	490.3089584	54.31330425	601.676773	598.715	0.018700824	34	Trim R	34A
30	X34A.1	0.659564341	0.001808203	0.011960041	493.0167458	57.95524993	624.4456587	621.31	0.020029175	34	Trim R	34A
31	X34B	0.542272265	0.000809949	0.015606981	416.8043615	44.41263707	554.7986855	554.085	0.025017098	34	Trim R	34B
32	X34B.1	0.601635495	0.001105925	0.014750594	426.9068672	46.99113768	609.4377582	606.58	0.018793471	34	Trim R	34B
33	X39	0.670521568	0.011834428	0.010147472	396.0824773	68.30737747	698.7942131	691.91	0.037799645	39	Ancestor	39
34	X39.1	0.697906262	0.015219777	0.009336397	407.3777074	74.24139966	719.0302307	711.44	0.039636905	39	Ancestor	39
35	X39A	0.663809226	0.011336887	0.010061087	402.8100429	68.89386445	687.3616623	680.435	0.03848674	39	Trim R	39A
36	X39A.1	0.721424175	0.01247894	0.009747051	414.4572304	71.11352569	738.5632394	731.05	0.03744234	39	Trim R	39A
37	X39B	0.678014911	0.011155524	0.009858319	414.9434228	70.31089314	693.8654567	686.56	0.038005531	39	Trim R	39B
38	X39B.1	0.65622178	0.006997598	0.011376284	398.2153755	60.92913844	683.0237648	676.885	0.0337662	39	Trim R	39B
39	X39C	0.6386826	0.008396019	0.010783279	400.4734669	64.27981733	663.1445336	656.845	0.03281404	39	Trim R	39C
40	X39C.1	0.654284705	0.009444818	0.010413142	405.5966707	66.56465156	675.8819765	669.25	0.03564865	39	Trim R	39C
41	X39D	0.61295331	0.010249372	0.009739233	418.3296229	71.17061224	625.1779643	619.315	0.030337728	39	Trim R	39D
42	X39D.1	0.657075026	0.011956136	0.009339999	427.0011024	74.21276617	664.3298602	657.9	0.032204421	39	Trim R	39D
43	X59	0.875446979	0.015577566	0.009219069	435.0709031	75.18624401	878.0662116	870.14	0.032129573	59	Ancestor	59
44	X59.1	0.895848351	0.017332693	0.008848234	443.6636087	78.3373516	890.603248	882.865	0.03894663	59	Ancestor	59
45	X59A	0.778578855	0.021870299	0.008293693	427.294411	83.5752149	785.8175602	777.03	0.041717384	59	Trim R	59A
46	X59A.1	0.778053165	0.026645154	0.007603456	439.1873234	91.16212153	775.1704189	766.19	0.043639172	59	Trim R	59A
47	X59B	0.900847733	0.015349804	0.009828113	412.5967403	70.52698438	923.9623866	918.36	0.029440484	59	Trim R	59B
48	X59B.1	0.911438426	0.015836135	0.009871778	408.7614189	70.21502779	938.2956874	932.905	0.033112455	59	Trim R	59B
49	X59C	0.861205698	0.017436231	0.009301101	417.0827946	74.52313582	879.0550792	871.33	0.033164765	59	Trim R	59C
50	X59C.1	0.894394077	0.016790466	0.009479982	417.3408678	73.11693199	912.8780972	904.82	0.03387629	59	Trim R	59C
51	X59D	0.729528279	0.015274968	0.009015287	426.5002676	76.88575903	737.6730924	730.23	0.034293171	59	Trim R	59D
52	X59D.1	0.7933525	0.013418654	0.009427901	430.9085412	73.52083441	799.1359786	791.77	0.030957653	59	Trim R	59D
53	X34	0.606677939	0.001974316	0.015626866	366.3252935	44.35612262	651.2482129	649.235	0.012019202	34	Ancestor	34
54	X34.1	0.595952825	0.003077917	0.014008274	375.5445039	49.48126886	634.1449839	631.15	0.02002957	34	Ancestor	34
55	X34A	0.525989688	0.000628945	0.016876168	398.6566778	41.07254537	547.6985592	547.37	0.013744968	34	Trim R	34A
56	X34A.1	0.547255885	0.001671075	0.013649353	424.0780621	50.78242195	555.8466807	554.21	0.019184669	34	Trim R	34A
57	X34B	0.430179898	0.000529645	0.016726353	400.4770716	41.4404261	447.1501837	447.555	0.010569225	34	Trim R	34B
58	X34B.1	0.580181551	0.01336903	0.006714413	558.0663005	103.232725	509.898596	503.21	0.031901017	34	Trim R	34B
59	X39	0.681270397	0.012958683	0.010718013	367.8843058	64.67124158	729.1806312	724.315	0.028456924	39	Ancestor	39
60	X39.1	0.615681969	0.014441066	0.009498262	392.5896896	72.97621238	643.336235	636.835	0.036207123	39	Ancestor	39
61	X39A	0.609835753	0.00445741	0.010972581	447.5961893	63.17083928	604.796639	598.93	0.030612922	39	Trim R	39A
62	X39A.1	0.654100326	0.009176359	0.009591307	443.3704247	72.26827076	650.9370304	646.035	0.042430499	39	Trim R	39A
63	X39B	0.599370142	0.003424309	0.011529508	447.4822486	60.11940667	594.5882079	589.21	0.027937653	39	Trim R	39B
64	X39B.1	0.580830699	0.004908165	0.010396998	458.3123732	66.66800883	569.7222917	563.555	0.031735528	39	Trim R	39B
65	X39C	0.56104689	0.005547916	0.010103036	455.9465323	68.6078081	551.5509429	545.26	0.032147764	39	Trim R	39C
66	X39C.1	0.537950464	0.005832483	0.009986107	451.9701744	69.41115203	530.9266493	524.79	0.031559412	39	Trim R	39C
67	X39D	0.543634667	0.001193114	0.011989249	510.4167446	57.81406154	505.2547138	501.71	0.025949069	39	Trim R	39D
68	X39D.1	0.574173108	0.00356264	0.009489578	534.9241788	73.0429899	519.3048648	513.485	0.034647325	39	Trim R	39D
69	X59	0.779495426	0.009549438	0.010935493	401.4302696	63.38508476	808.682543	804.835	0.026713775	59	Ancestor	59
70	X59.1	0.792347193	0.014580906	0.009831394	404.4912968	70.50344997	818.9885567	812.345	0.028323304	59	Ancestor	59
71	X59A	0.700348931	0.008779304	0.009513946	458.9648363	72.85590815	686.144821	679.555	0.02724885	59	Trim R	59A
72	X59A.1	0.602443142	0.010768744	0.008534454	469.4276334	81.2175173	583.4592919	576.48	0.031094568	59	Trim R	59A
73	X59B	0.752816887	0.006435086	0.010209216	465.6059963	67.89426219	732.9107574	728.705	0.021809064	59	Trim R	59B
74	X59B.1	0.752471053	0.009290225	0.009297954	471.2839814	74.54835851	727.9352909	721.145	0.028030334	59	Trim R	59B
75	X59C	0.853980083	0.008140941	0.009948103	466.7647117	69.67631668	830.3066427	823.68	0.025601732	59	Trim R	59C
76	X59C.1	0.78391006	0.007078248	0.010241282	458.7508939	67.68167804	768.520066	762.19	0.023956906	59	Trim R	59C
77	X59D	0.664312197	0.00915344	0.009079094	470.3935932	76.34541022	643.1171566	636.395	0.029780235	59	Trim R	59D
78	X59D.1	0.662150317	0.008501781	0.009354371	464.199488	74.09874902	645.2195622	638.035	0.032215278	59	Trim R	59D
