## Supplementary material for "The effect of antibiotic selection on collateral effects and evolvability of uropathogenic *Escherichia coli*": Code and commands: MIC_all_tidy.csv

Strain	Ancestor	Antibiotic	Replicate	MIC	Position	Srtrain_unique	Strain_background
34	Ancestor	TRIM	1	0.5	1	34_1	34
34	Ancestor	TRIM	2	0.5	2	34_2	34
34	Ancestor	TRIM	3	0.5	3	34_3	34
34A	Trim R	TRIM	1	8	6	34_A1	34
34A	Trim R	TRIM	2	4	7	34_A2	34
34A	Trim R	TRIM	3	8	8	34_A3	34
34B	Trim R	TRIM	1	4	11	34_B1	34
34B	Trim R	TRIM	2	4	12	34_B2	34
34B	Trim R	TRIM	3	2	13	34_B3	34
39	Ancestor	TRIM	1	1	1	39_1	39
39	Ancestor	TRIM	2	1	2	39_2	39
39	Ancestor	TRIM	3	1	3	39_3	39
39A	Trim R	TRIM	1	8	6	39_A1	39
39A	Trim R	TRIM	2	8	7	39_A2	39
39A	Trim R	TRIM	3	8	8	39_A3	39
39B	Trim R	TRIM	1	4	11	39_B1	39
39B	Trim R	TRIM	2	8	12	39_B2	39
39B	Trim R	TRIM	3	4	13	39_B3	39
39C	Trim R	TRIM	1	8	16	39_C1	39
39C	Trim R	TRIM	2	8	17	39_C2	39
39C	Trim R	TRIM	3	16	18	39_C3	39
39D	Trim R	TRIM	1	8	21	39_D1	39
39D	Trim R	TRIM	2	4	22	39_D2	39
39D	Trim R	TRIM	3	8	23	39_D3	39
59	Ancestor	TRIM	1	2	1	59_1	59
59	Ancestor	TRIM	2	2	2	59_2	59
59	Ancestor	TRIM	3	2	3	59_3	59
59A	Trim R	TRIM	1	32	6	59_A1	59
59A	Trim R	TRIM	2	32	7	59_A2	59
59A	Trim R	TRIM	3	64	8	59_A3	59
59B	Trim R	TRIM	1	32	11	59_B1	59
59B	Trim R	TRIM	2	16	12	59_B2	59
59B	Trim R	TRIM	3	32	13	59_B3	59
59C	Trim R	TRIM	1	32	16	59_C1	59
59C	Trim R	TRIM	2	64	17	59_C2	59
59C	Trim R	TRIM	3	64	18	59_C3	59
59D	Trim R	TRIM	1	64	21	59_D1	59
59D	Trim R	TRIM	2	128	22	59_D2	59
59D	Trim R	TRIM	3	64	23	59_D4	59
34	Ancestor	NITRO	1	8	1	34_1	34
34	Ancestor	NITRO	2	8	2	34_2	34
34	Ancestor	NITRO	3	8	3	34_3	34
34A	Trim R	NITRO	1	32	6	34_A1	34
34A	Trim R	NITRO	2	32	7	34_A2	34
34A	Trim R	NITRO	3	16	8	34_A3	34
34B	Trim R	NITRO	1	32	11	34_B1	34
34B	Trim R	NITRO	2	32	12	34_B2	34
34B	Trim R	NITRO	3	16	13	34_B3	34
39	Ancestor	NITRO	1	8	1	39_1	39
39	Ancestor	NITRO	2	8	2	39_2	39
39	Ancestor	NITRO	3	8	3	39_3	39
39A	Trim R	NITRO	1	32	6	39_A1	39
39A	Trim R	NITRO	2	16	7	39_A2	39
39A	Trim R	NITRO	3	16	8	39_A3	39
39B	Trim R	NITRO	1	64	11	39_B1	39
39B	Trim R	NITRO	2	32	12	39_B2	39
39B	Trim R	NITRO	3	32	13	39_B3	39
39C	Trim R	NITRO	1	64	16	39_C1	39
39C	Trim R	NITRO	2	16	17	39_C2	39
39C	Trim R	NITRO	3	32	18	39_C3	39
39D	Trim R	NITRO	1	32	21	39_D1	39
39D	Trim R	NITRO	2	16	22	39_D2	39
39D	Trim R	NITRO	3	16	23	39_D3	39
59	Ancestor	NITRO	1	4	1	59_1	59
59	Ancestor	NITRO	2	4	2	59_2	59
59	Ancestor	NITRO	3	4	3	59_3	59
59A	Trim R	NITRO	1	16	6	59_A1	59
59A	Trim R	NITRO	2	16	7	59_A2	59
59A	Trim R	NITRO	3	16	8	59_A3	59
59B	Trim R	NITRO	1	32	11	59_B1	59
59B	Trim R	NITRO	2	16	12	59_B2	59
59B	Trim R	NITRO	3	16	13	59_B3	59
59C	Trim R	NITRO	1	16	16	59_C1	59
59C	Trim R	NITRO	2	16	17	59_C2	59
59C	Trim R	NITRO	3	8	18	59_C3	59
59D	Trim R	NITRO	1	32	21	59_D1	59
59D	Trim R	NITRO	2	16	22	59_D2	59
59D	Trim R	NITRO	3	16	23	59_D4	59
34	Ancestor	FOS	1	1	1	34_1	34
34	Ancestor	FOS	2	2	2	34_2	34
34	Ancestor	FOS	3	0.5	3	34_3	34
34A	Trim R	FOS	1	1	6	34_A1	34
34A	Trim R	FOS	2	1	7	34_A2	34
34A	Trim R	FOS	3	0.5	8	34_A3	34
34B	Trim R	FOS	1	1	11	34_B1	34
34B	Trim R	FOS	2	1	12	34_B2	34
34B	Trim R	FOS	3	0.5	13	34_B3	34
39	Ancestor	FOS	1	2	1	39_1	39
39	Ancestor	FOS	2	4	2	39_2	39
39	Ancestor	FOS	3	2	3	39_3	39
39A	Trim R	FOS	1	0.5	6	39_A1	39
39A	Trim R	FOS	2	4	7	39_A2	39
39A	Trim R	FOS	3	1	8	39_A3	39
39B	Trim R	FOS	1	0.5	11	39_B1	39
39B	Trim R	FOS	2	0.5	12	39_B2	39
39B	Trim R	FOS	3	0.5	13	39_B3	39
39C	Trim R	FOS	1	1	16	39_C1	39
39C	Trim R	FOS	2	0.5	17	39_C2	39
39C	Trim R	FOS	3	2	18	39_C3	39
39D	Trim R	FOS	1	4	21	39_D1	39
39D	Trim R	FOS	2	1	22	39_D2	39
39D	Trim R	FOS	3	4	23	39_D3	39
59	Ancestor	FOS	1	1	1	59_1	59
59	Ancestor	FOS	2	0.5	2	59_2	59
59	Ancestor	FOS	3	0.5	3	59_3	59
59A	Trim R	FOS	1	1	6	59_A1	59
59A	Trim R	FOS	2	0.5	7	59_A2	59
59A	Trim R	FOS	3	4	8	59_A3	59
59B	Trim R	FOS	1	1	11	59_B1	59
59B	Trim R	FOS	2	0.5	12	59_B2	59
59B	Trim R	FOS	3	0.5	13	59_B3	59
59C	Trim R	FOS	1	2	16	59_C1	59
59C	Trim R	FOS	2	0.5	17	59_C2	59
59C	Trim R	FOS	3	0.5	18	59_C3	59
59D	Trim R	FOS	1	1	21	59_D1	59
59D	Trim R	FOS	2	2	22	59_D2	59
59D	Trim R	FOS	3	1	23	59_D4	59
