## Supplementary material for "The effect of antibiotic selection on collateral effects and evolvability of uropathogenic *Escherichia coli*": Code and commands: MSW_all_tidy.csv

Strain	Ancestor	Antibiotic	Replicate	MIC	MBC	MPC	Position	Srtrain_unique	Strain_background
34	1	TRIM	1	0.5	1	1	1	34_1	34
34	1	TRIM	2	0.5	2	2	2	34_2	34
34	1	TRIM	3	0.5	1	1	3	34_3	34
34A	0	TRIM	1	8	32	32	6	34_A1	34
34A	0	TRIM	2	4	32	32	7	34_A2	34
34A	0	TRIM	3	8	16	16	8	34_A3	34
34B	0	TRIM	1	4	8	8	11	34_B1	34
34B	0	TRIM	2	4	16	16	12	34_B2	34
34B	0	TRIM	3	2	16	16	13	34_B3	34
34C	0	TRIM	1				16	34_C1	34
34C	0	TRIM	2				17	34_C2	34
34C	0	TRIM	3				18	34_C3	34
34D	0	TRIM	1				21	34_D1	34
34D	0	TRIM	2				22	34_D2	34
34D	0	TRIM	3				23	34_D3	34
39	1	TRIM	1	1	4	4	1	39_1	39
39	1	TRIM	2	1	4	4	2	39_2	39
39	1	TRIM	3	1	2	2	3	39_3	39
39A	0	TRIM	1	8	16	16	6	39_A1	39
39A	0	TRIM	2	8	32	32	7	39_A2	39
39A	0	TRIM	3	8	32	32	8	39_A3	39
39B	0	TRIM	1	4	32	32	11	39_B1	39
39B	0	TRIM	2	8	32	32	12	39_B2	39
39B	0	TRIM	3	4	32	32	13	39_B3	39
39C	0	TRIM	1	8	64	64	16	39_C1	39
39C	0	TRIM	2	8	64	64	17	39_C2	39
39C	0	TRIM	3	16	64	64	18	39_C3	39
39D	0	TRIM	1	8	16	16	21	39_D1	39
39D	0	TRIM	2	4	16	16	22	39_D2	39
39D	0	TRIM	3	8	32	32	23	39_D3	39
59	1	TRIM	1	2	4	4	1	59_1	59
59	1	TRIM	2	2	4	4	2	59_2	59
59	1	TRIM	3	2	2	2	3	59_3	59
59A	0	TRIM	1	32	256	256	6	59_A1	59
59A	0	TRIM	2	32	512	512	7	59_A2	59
59A	0	TRIM	3	64	512	512	8	59_A3	59
59B	0	TRIM	1	32	64	64	11	59_B1	59
59B	0	TRIM	2	16	128	128	12	59_B2	59
59B	0	TRIM	3	32	128	128	13	59_B3	59
59C	0	TRIM	1	32	128	128	16	59_C1	59
59C	0	TRIM	2	64	256	256	17	59_C2	59
59C	0	TRIM	3	64	256	256	18	59_C3	59
59D	0	TRIM	1	64	512	512	21	59_D1	59
59D	0	TRIM	2	128	512	512	22	59_D2	59
59D	0	TRIM	3	64	512	512	23	59_D4	59
34	1	NITRO	1	8	64	64	1	34_1	34
34	1	NITRO	2	8	64	64	2	34_2	34
34	1	NITRO	3	8	128	32	3	34_3	34
34A	0	NITRO	1	32	64	32	6	34_A1	34
34A	0	NITRO	2	32	32	32	7	34_A2	34
34A	0	NITRO	3	16	64	32	8	34_A3	34
34B	0	NITRO	1	32	64	64	11	34_B1	34
34B	0	NITRO	2	32	32	32	12	34_B2	34
34B	0	NITRO	3	16	64	32	13	34_B3	34
34C	0	NITRO	1				16	34_C1	34
34C	0	NITRO	2				17	34_C2	34
34C	0	NITRO	3				18	34_C3	34
34D	0	NITRO	1				21	34_D1	34
34D	0	NITRO	2				22	34_D2	34
34D	0	NITRO	3				23	34_D3	34
39	1	NITRO	1	8	64	64	1	39_1	39
39	1	NITRO	2	8	64	64	2	39_2	39
39	1	NITRO	3	8	32	32	3	39_3	39
39A	0	NITRO	1	32	32	32	6	39_A1	39
39A	0	NITRO	2	16	32	32	7	39_A2	39
39A	0	NITRO	3	16	64	32	8	39_A3	39
39B	0	NITRO	1	64	64	64	11	39_B1	39
39B	0	NITRO	2	32	32	32	12	39_B2	39
39B	0	NITRO	3	32	128	32	13	39_B3	39
39C	0	NITRO	1	64	64	64	16	39_C1	39
39C	0	NITRO	2	16	32	32	17	39_C2	39
39C	0	NITRO	3	32	64	32	18	39_C3	39
39D	0	NITRO	1	32	64	64	21	39_D1	39
39D	0	NITRO	2	16	32	16	22	39_D2	39
39D	0	NITRO	3	16	64	32	23	39_D3	39
59	1	NITRO	1	4	64	64	1	59_1	59
59	1	NITRO	2	4	64	32	2	59_2	59
59	1	NITRO	3	4	128	32	3	59_3	59
59A	0	NITRO	1	16	16	16	6	59_A1	59
59A	0	NITRO	2	16	16	16	7	59_A2	59
59A	0	NITRO	3	16	32	16	8	59_A3	59
59B	0	NITRO	1	32	64	32	11	59_B1	59
59B	0	NITRO	2	16	32	16	12	59_B2	59
59B	0	NITRO	3	16	32	32	13	59_B3	59
59C	0	NITRO	1	16	32	32	16	59_C1	59
59C	0	NITRO	2	16	16	16	17	59_C2	59
59C	0	NITRO	3	8	32	16	18	59_C3	59
59D	0	NITRO	1	32	32	16	21	59_D1	59
59D	0	NITRO	2	16	16	16	22	59_D2	59
59D	0	NITRO	3	16	16	32	23	59_D4	59
34	1	FOS	1	1		16	1	34_1	34
34	1	FOS	2	2		2	2	34_2	34
34	1	FOS	3	0.5	2	4	3	34_3	34
34A	0	FOS	1	1	16	8	6	34_A1	34
34A	0	FOS	2	1	4	1	7	34_A2	34
34A	0	FOS	3	0.5	4	4	8	34_A3	34
34B	0	FOS	1	1		16	11	34_B1	34
34B	0	FOS	2	1	16	1	12	34_B2	34
34B	0	FOS	3	0.5	8	8	13	34_B3	34
34C	0	FOS	1				16	34_C1	34
34C	0	FOS	2				17	34_C2	34
34C	0	FOS	3				18	34_C3	34
34D	0	FOS	1				21	34_D1	34
34D	0	FOS	2				22	34_D2	34
34D	0	FOS	3				23	34_D3	34
39	1	FOS	1	2		2	1	39_1	39
39	1	FOS	2	4	16	4	2	39_2	39
39	1	FOS	3	2		2	3	39_3	39
39A	0	FOS	1	0.5		2	6	39_A1	39
39A	0	FOS	2	4		4	7	39_A2	39
39A	0	FOS	3	1	16	16	8	39_A3	39
39B	0	FOS	1	0.5	2	0.5	11	39_B1	39
39B	0	FOS	2	0.5		0.5	12	39_B2	39
39B	0	FOS	3	0.5		0.5	13	39_B3	39
39C	0	FOS	1	1	4	1	16	39_C1	39
39C	0	FOS	2	0.5		1	17	39_C2	39
39C	0	FOS	3	2		2	18	39_C3	39
39D	0	FOS	1	4		32	21	39_D1	39
39D	0	FOS	2	1	32	8	22	39_D2	39
39D	0	FOS	3	4	64	64	23	39_D3	39
59	1	FOS	1	1		16	1	59_1	59
59	1	FOS	2	0.5	0..5	0.5	2	59_2	59
59	1	FOS	3	0.5		8	3	59_3	59
59A	0	FOS	1	1		1	6	59_A1	59
59A	0	FOS	2	0.5		0.5	7	59_A2	59
59A	0	FOS	3	4		16	8	59_A3	59
59B	0	FOS	1	1		1	11	59_B1	59
59B	0	FOS	2	0.5		2	12	59_B2	59
59B	0	FOS	3	0.5	8	4	13	59_B3	59
59C	0	FOS	1	2		2	16	59_C1	59
59C	0	FOS	2	0.5		0.5	17	59_C2	59
59C	0	FOS	3	0.5	8	0.5	18	59_C3	59
59D	0	FOS	1	1		8	21	59_D1	59
59D	0	FOS	2	2		2	22	59_D2	59
59D	0	FOS	3	1		4	23	59_D4	59
