## Supplementary material for "The effect of antibiotic selection on collateral effects and evolvability of uropathogenic *Escherichia coli*": Code and commands: ODplate1.csv

Time	34	34	34A	34A	34B	34B	39	39	39A	39A	39B	39B	39C	39C	39D	39D	59	59	59A	59A	59B	59B	59C	59C	59D	59D
0	0.085	0.087	0.094	0.086	0.085	0.086	0.076	0.087	0.089	0.079	0.094	0.079	0.083	0.08	0.084	0.084	0.087	0.089	0.104	0.095	0.084	0.082	0.08	0.082	0.082	0.079
10	0.085	0.089	0.095	0.085	0.083	0.082	0.086	0.088	0.09	0.078	0.095	0.087	0.081	0.081	0.084	0.08	0.085	0.086	0.105	0.092	0.083	0.083	0.08	0.081	0.08	0.079
20	0.084	0.088	0.095	0.086	0.084	0.082	0.089	0.087	0.092	0.079	0.095	0.088	0.082	0.081	0.084	0.08	0.085	0.087	0.105	0.092	0.083	0.083	0.08	0.081	0.081	0.079
30	0.084	0.088	0.093	0.086	0.083	0.082	0.085	0.087	0.091	0.078	0.096	0.088	0.081	0.08	0.082	0.08	0.085	0.086	0.106	0.091	0.082	0.082	0.079	0.081	0.08	0.079
40	0.085	0.088	0.095	0.084	0.084	0.082	0.085	0.089	0.091	0.079	0.093	0.089	0.082	0.08	0.083	0.08	0.086	0.086	0.11	0.091	0.083	0.084	0.08	0.082	0.082	0.079
50	0.085	0.087	0.097	0.084	0.083	0.082	0.088	0.089	0.092	0.078	0.093	0.09	0.082	0.081	0.083	0.081	0.087	0.086	0.11	0.092	0.083	0.084	0.082	0.082	0.086	0.079
60	0.085	0.088	0.095	0.085	0.084	0.083	0.087	0.09	0.092	0.08	0.096	0.09	0.082	0.081	0.084	0.081	0.087	0.086	0.11	0.092	0.083	0.084	0.081	0.082	0.086	0.08
70	0.085	0.087	0.095	0.085	0.084	0.083	0.087	0.09	0.091	0.079	0.093	0.09	0.082	0.081	0.084	0.08	0.087	0.086	0.111	0.092	0.083	0.084	0.081	0.081	0.082	0.08
80	0.085	0.087	0.095	0.085	0.083	0.083	0.088	0.09	0.091	0.079	0.094	0.09	0.082	0.082	0.084	0.081	0.087	0.087	0.112	0.092	0.083	0.084	0.081	0.081	0.081	0.08
90	0.085	0.087	0.096	0.085	0.084	0.082	0.087	0.091	0.091	0.079	0.093	0.09	0.082	0.082	0.084	0.081	0.085	0.086	0.11	0.092	0.083	0.085	0.082	0.083	0.083	0.08
100	0.085	0.088	0.095	0.085	0.084	0.083	0.086	0.091	0.092	0.079	0.096	0.09	0.082	0.082	0.084	0.08	0.087	0.087	0.112	0.092	0.084	0.084	0.081	0.082	0.083	0.081
110	0.086	0.089	0.096	0.085	0.084	0.083	0.086	0.091	0.092	0.08	0.094	0.09	0.083	0.081	0.084	0.081	0.087	0.087	0.113	0.093	0.084	0.085	0.082	0.084	0.083	0.081
120	0.086	0.088	0.096	0.086	0.084	0.083	0.087	0.091	0.092	0.08	0.094	0.091	0.082	0.082	0.084	0.081	0.087	0.087	0.112	0.093	0.084	0.086	0.082	0.083	0.083	0.081
130	0.086	0.088	0.094	0.086	0.085	0.084	0.087	0.092	0.092	0.081	0.096	0.091	0.083	0.083	0.084	0.082	0.088	0.088	0.112	0.094	0.086	0.088	0.084	0.084	0.084	0.083
140	0.088	0.089	0.096	0.086	0.084	0.083	0.09	0.092	0.093	0.08	0.097	0.092	0.084	0.083	0.085	0.082	0.089	0.089	0.114	0.095	0.086	0.088	0.083	0.086	0.087	0.084
150	0.087	0.089	0.094	0.085	0.085	0.084	0.088	0.093	0.094	0.082	0.096	0.091	0.084	0.084	0.085	0.082	0.089	0.091	0.116	0.097	0.087	0.091	0.085	0.086	0.087	0.085
160	0.088	0.09	0.094	0.086	0.085	0.084	0.089	0.093	0.095	0.082	0.095	0.093	0.086	0.085	0.086	0.083	0.091	0.095	0.118	0.1	0.09	0.092	0.087	0.088	0.094	0.086
170	0.089	0.092	0.094	0.086	0.085	0.084	0.092	0.094	0.095	0.083	0.097	0.092	0.087	0.086	0.087	0.083	0.095	0.097	0.122	0.102	0.092	0.095	0.088	0.091	0.097	0.089
180	0.089	0.094	0.093	0.088	0.087	0.085	0.091	0.098	0.097	0.087	0.097	0.093	0.091	0.09	0.088	0.087	0.098	0.101	0.13	0.108	0.097	0.101	0.093	0.094	0.097	0.095
190	0.091	0.096	0.095	0.087	0.086	0.086	0.093	0.1	0.099	0.089	0.101	0.096	0.094	0.093	0.091	0.087	0.105	0.108	0.135	0.114	0.103	0.107	0.097	0.098	0.1	0.099
200	0.094	0.098	0.095	0.088	0.088	0.087	0.097	0.102	0.102	0.092	0.102	0.099	0.098	0.097	0.093	0.091	0.112	0.115	0.142	0.122	0.109	0.114	0.102	0.102	0.109	0.105
210	0.099	0.1	0.099	0.092	0.088	0.088	0.101	0.106	0.105	0.096	0.106	0.103	0.101	0.101	0.096	0.093	0.118	0.123	0.153	0.13	0.116	0.122	0.108	0.112	0.117	0.114
220	0.1	0.104	0.095	0.089	0.091	0.09	0.107	0.11	0.11	0.1	0.11	0.106	0.108	0.107	0.098	0.098	0.129	0.135	0.167	0.142	0.126	0.132	0.119	0.123	0.128	0.123
230	0.107	0.109	0.099	0.089	0.092	0.093	0.109	0.115	0.114	0.106	0.116	0.112	0.113	0.111	0.102	0.101	0.141	0.144	0.172	0.151	0.138	0.144	0.127	0.126	0.138	0.134
240	0.11	0.113	0.098	0.09	0.095	0.096	0.116	0.121	0.119	0.11	0.118	0.117	0.13	0.125	0.108	0.107	0.151	0.158	0.189	0.163	0.149	0.153	0.141	0.14	0.149	0.146
250	0.115	0.117	0.096	0.091	0.099	0.099	0.122	0.131	0.131	0.128	0.126	0.126	0.148	0.14	0.114	0.111	0.16	0.17	0.194	0.175	0.161	0.164	0.146	0.152	0.161	0.16
260	0.124	0.125	0.099	0.092	0.102	0.105	0.144	0.152	0.147	0.147	0.149	0.143	0.156	0.156	0.128	0.13	0.174	0.187	0.214	0.192	0.176	0.179	0.162	0.157	0.177	0.174
270	0.132	0.134	0.1	0.092	0.105	0.11	0.154	0.165	0.156	0.167	0.159	0.158	0.185	0.175	0.14	0.139	0.194	0.203	0.231	0.212	0.194	0.198	0.168	0.172	0.194	0.189
280	0.148	0.15	0.106	0.097	0.113	0.117	0.166	0.17	0.171	0.184	0.163	0.165	0.192	0.185	0.147	0.149	0.217	0.25	0.247	0.225	0.215	0.22	0.192	0.189	0.213	0.207
290	0.15	0.152	0.102	0.097	0.119	0.121	0.186	0.202	0.189	0.201	0.191	0.189	0.228	0.222	0.164	0.165	0.244	0.258	0.269	0.245	0.242	0.247	0.221	0.211	0.229	0.231
300	0.162	0.162	0.106	0.101	0.126	0.13	0.208	0.221	0.213	0.237	0.21	0.211	0.25	0.245	0.17	0.175	0.268	0.284	0.293	0.269	0.27	0.273	0.241	0.233	0.256	0.255
310	0.177	0.179	0.111	0.104	0.14	0.145	0.246	0.258	0.242	0.269	0.228	0.237	0.266	0.272	0.184	0.188	0.297	0.311	0.323	0.294	0.295	0.302	0.269	0.27	0.286	0.287
320	0.191	0.187	0.113	0.108	0.148	0.153	0.272	0.278	0.27	0.303	0.262	0.27	0.298	0.278	0.196	0.201	0.33	0.338	0.354	0.324	0.318	0.326	0.288	0.301	0.303	0.312
330	0.21	0.21	0.117	0.115	0.159	0.161	0.299	0.291	0.296	0.324	0.268	0.303	0.322	0.305	0.21	0.216	0.358	0.364	0.375	0.351	0.343	0.356	0.312	0.328	0.328	0.339
340	0.239	0.237	0.121	0.119	0.172	0.181	0.317	0.337	0.318	0.35	0.293	0.31	0.327	0.328	0.228	0.232	0.384	0.39	0.407	0.385	0.362	0.373	0.347	0.349	0.354	0.35
350	0.271	0.264	0.129	0.124	0.191	0.205	0.349	0.343	0.335	0.379	0.319	0.343	0.361	0.35	0.247	0.249	0.406	0.415	0.426	0.396	0.386	0.396	0.368	0.375	0.379	0.381
360	0.295	0.299	0.135	0.128	0.215	0.23	0.377	0.373	0.344	0.408	0.333	0.357	0.378	0.382	0.264	0.267	0.433	0.442	0.437	0.411	0.414	0.434	0.383	0.395	0.396	0.41
370	0.316	0.318	0.139	0.134	0.233	0.255	0.406	0.395	0.381	0.425	0.357	0.397	0.391	0.397	0.281	0.286	0.457	0.464	0.462	0.434	0.432	0.45	0.407	0.424	0.418	0.434
380	0.355	0.353	0.153	0.149	0.274	0.29	0.417	0.414	0.391	0.452	0.402	0.419	0.429	0.437	0.295	0.303	0.464	0.473	0.464	0.442	0.457	0.468	0.421	0.43	0.43	0.451
390	0.366	0.368	0.16	0.155	0.279	0.294	0.433	0.424	0.407	0.478	0.387	0.425	0.415	0.415	0.317	0.316	0.49	0.498	0.503	0.478	0.473	0.489	0.448	0.46	0.458	0.474
400	0.384	0.391	0.167	0.166	0.303	0.327	0.458	0.46	0.441	0.494	0.437	0.455	0.447	0.454	0.341	0.344	0.507	0.517	0.518	0.496	0.489	0.507	0.469	0.48	0.475	0.487
410	0.399	0.411	0.179	0.179	0.328	0.344	0.473	0.479	0.456	0.514	0.448	0.472	0.458	0.464	0.364	0.364	0.525	0.538	0.545	0.511	0.504	0.523	0.487	0.497	0.492	0.506
420	0.429	0.432	0.19	0.192	0.353	0.368	0.48	0.482	0.478	0.533	0.466	0.486	0.48	0.48	0.383	0.385	0.538	0.55	0.54	0.517	0.519	0.537	0.493	0.505	0.495	0.519
430	0.449	0.455	0.207	0.212	0.381	0.396	0.508	0.526	0.49	0.542	0.473	0.51	0.486	0.495	0.406	0.405	0.561	0.577	0.569	0.53	0.533	0.557	0.515	0.529	0.515	0.523
440	0.469	0.478	0.23	0.23	0.389	0.413	0.509	0.519	0.495	0.559	0.486	0.521	0.496	0.496	0.422	0.422	0.568	0.582	0.565	0.528	0.55	0.561	0.524	0.528	0.521	0.543
450	0.495	0.505	0.254	0.256	0.411	0.438	0.528	0.523	0.499	0.571	0.497	0.528	0.502	0.514	0.437	0.433	0.58	0.593	0.568	0.534	0.563	0.576	0.543	0.545	0.533	0.554
460	0.498	0.513	0.273	0.275	0.447	0.464	0.534	0.544	0.525	0.588	0.508	0.538	0.509	0.516	0.459	0.454	0.605	0.613	0.59	0.552	0.579	0.595	0.56	0.565	0.548	0.568
470	0.519	0.542	0.292	0.302	0.468	0.5	0.566	0.58	0.554	0.589	0.53	0.558	0.53	0.543	0.477	0.473	0.611	0.626	0.601	0.561	0.591	0.616	0.576	0.582	0.559	0.577
480	0.533	0.548	0.312	0.316	0.483	0.497	0.555	0.574	0.541	0.603	0.537	0.561	0.535	0.545	0.484	0.482	0.623	0.637	0.603	0.56	0.61	0.627	0.589	0.593	0.566	0.592
490	0.538	0.557	0.338	0.338	0.49	0.516	0.563	0.57	0.54	0.607	0.541	0.574	0.533	0.546	0.493	0.489	0.64	0.652	0.61	0.574	0.622	0.64	0.605	0.61	0.573	0.592
500	0.562	0.557	0.35	0.352	0.53	0.544	0.583	0.602	0.566	0.611	0.558	0.586	0.541	0.551	0.505	0.502	0.652	0.669	0.617	0.586	0.634	0.666	0.618	0.627	0.583	0.614
510	0.572	0.581	0.374	0.379	0.52	0.543	0.578	0.603	0.577	0.627	0.564	0.592	0.548	0.559	0.513	0.517	0.665	0.683	0.636	0.593	0.643	0.677	0.634	0.64	0.591	0.61
520	0.586	0.59	0.392	0.396	0.54	0.565	0.595	0.61	0.578	0.633	0.585	0.604	0.561	0.568	0.52	0.527	0.681	0.688	0.63	0.597	0.652	0.69	0.65	0.659	0.595	0.619
530	0.597	0.607	0.414	0.417	0.527	0.556	0.582	0.595	0.567	0.631	0.582	0.605	0.563	0.57	0.525	0.531	0.689	0.698	0.652	0.605	0.661	0.7	0.665	0.674	0.604	0.62
540	0.613	0.612	0.432	0.434	0.547	0.569	0.598	0.605	0.581	0.644	0.595	0.616	0.573	0.58	0.531	0.533	0.697	0.701	0.635	0.608	0.679	0.711	0.67	0.678	0.605	0.634
550	0.626	0.629	0.457	0.465	0.564	0.586	0.612	0.629	0.597	0.65	0.613	0.629	0.581	0.595	0.542	0.549	0.717	0.719	0.661	0.621	0.686	0.734	0.695	0.701	0.619	0.646
560	0.622	0.634	0.478	0.475	0.552	0.596	0.609	0.609	0.58	0.654	0.598	0.627	0.58	0.587	0.543	0.554	0.724	0.724	0.656	0.62	0.698	0.731	0.705	0.708	0.622	0.648
570	0.649	0.643	0.483	0.482	0.578	0.603	0.619	0.644	0.61	0.662	0.624	0.642	0.589	0.602	0.55	0.568	0.732	0.733	0.668	0.634	0.704	0.753	0.713	0.718	0.631	0.656
580	0.643	0.653	0.496	0.507	0.559	0.596	0.622	0.634	0.609	0.66	0.62	0.638	0.591	0.601	0.558	0.571	0.742	0.74	0.668	0.636	0.71	0.763	0.726	0.725	0.631	0.664
590	0.663	0.675	0.517	0.527	0.576	0.608	0.634	0.658	0.626	0.669	0.628	0.65	0.602	0.61	0.56	0.58	0.748	0.75	0.68	0.641	0.723	0.777	0.737	0.738	0.645	0.67
600	0.658	0.67	0.521	0.524	0.565	0.614	0.636	0.639	0.606	0.675	0.631	0.653	0.603	0.615	0.562	0.586	0.759	0.755	0.68	0.649	0.728	0.782	0.744	0.75	0.646	0.678
610	0.661	0.672	0.539	0.535	0.568	0.612	0.639	0.638	0.605	0.678	0.637	0.657	0.612	0.614	0.568	0.588	0.769	0.763	0.694	0.653	0.739	0.792	0.76	0.765	0.656	0.684
620	0.667	0.693	0.547	0.561	0.562	0.601	0.645	0.662	0.621	0.671	0.643	0.664	0.613	0.625	0.572	0.597	0.772	0.774	0.711	0.668	0.745	0.804	0.775	0.775	0.667	0.685
630	0.677	0.686	0.562	0.568	0.566	0.61	0.637	0.643	0.61	0.68	0.644	0.665	0.617	0.616	0.575	0.598	0.783	0.775	0.703	0.661	0.755	0.804	0.779	0.782	0.664	0.699
640	0.67	0.699	0.56	0.586	0.562	0.603	0.65	0.671	0.63	0.691	0.662	0.673	0.626	0.635	0.58	0.613	0.788	0.79	0.723	0.68	0.762	0.826	0.789	0.792	0.676	0.706
650	0.675	0.692	0.568	0.582	0.562	0.602	0.661	0.678	0.633	0.682	0.662	0.683	0.624	0.638	0.588	0.62	0.795	0.793	0.722	0.678	0.769	0.828	0.797	0.802	0.681	0.701
660	0.673	0.7	0.58	0.604	0.567	0.61	0.667	0.688	0.642	0.696	0.674	0.684	0.628	0.641	0.591	0.626	0.805	0.806	0.743	0.702	0.776	0.843	0.81	0.815	0.695	0.718
670	0.677	0.699	0.583	0.595	0.562	0.604	0.66	0.665	0.621	0.694	0.664	0.683	0.635	0.636	0.591	0.62	0.805	0.801	0.727	0.688	0.785	0.843	0.806	0.808	0.685	0.714
680	0.686	0.698	0.589	0.615	0.571	0.61	0.662	0.677	0.637	0.7	0.662	0.687	0.63	0.638	0.587	0.614	0.804	0.798	0.718	0.677	0.791	0.845	0.812	0.808	0.695	0.719
690	0.687	0.706	0.593	0.612	0.572	0.607	0.664	0.693	0.651	0.706	0.68	0.697	0.63	0.648	0.598	0.626	0.823	0.817	0.74	0.703	0.799	0.864	0.827	0.826	0.699	0.727
700	0.689	0.721	0.599	0.645	0.579	0.61	0.683	0.706	0.672	0.716	0.692	0.699	0.643	0.65	0.603	0.633	0.827	0.823	0.745	0.702	0.813	0.878	0.841	0.848	0.695	0.743
710	0.686	0.714	0.594	0.626	0.572	0.603	0.681	0.695	0.647	0.711	0.683	0.701	0.637	0.645	0.606	0.637	0.839	0.834	0.752	0.715	0.812	0.884	0.849	0.85	0.721	0.748
720	0.68	0.714	0.598	0.642	0.567	0.599	0.683	0.71	0.663	0.727	0.692	0.71	0.649	0.654	0.609	0.644	0.841	0.84	0.754	0.719	0.819	0.886	0.86	0.851	0.717	0.751
730	0.686	0.719	0.597	0.645	0.575	0.605	0.691	0.717	0.663	0.727	0.7	0.713	0.653	0.648	0.611	0.644	0.851	0.843	0.76	0.727	0.825	0.9	0.862	0.86	0.725	0.756
740	0.691	0.716	0.602	0.642	0.569	0.611	0.698	0.724	0.677	0.729	0.703	0.715	0.655	0.67	0.614	0.639	0.852	0.846	0.769	0.731	0.834	0.901	0.866	0.865	0.736	0.757
750	0.685	0.722	0.599	0.655	0.565	0.611	0.692	0.715	0.683	0.733	0.705	0.716	0.657	0.664	0.614	0.646	0.854	0.851	0.767	0.738	0.84	0.91	0.868	0.868	0.737	0.771
760	0.694	0.726	0.609	0.662	0.582	0.613	0.701	0.717	0.68	0.732	0.714	0.721	0.657	0.675	0.619	0.649	0.863	0.858	0.772	0.739	0.846	0.917	0.879	0.876	0.746	0.771
770	0.687	0.724	0.602	0.658	0.56	0.604	0.699	0.722	0.681	0.736	0.704	0.717	0.66	0.669	0.619	0.654	0.866	0.866	0.785	0.749	0.844	0.921	0.877	0.876	0.745	0.778
780	0.7	0.728	0.605	0.665	0.575	0.613	0.703	0.729	0.68	0.735	0.713	0.724	0.66	0.673	0.623	0.656	0.872	0.863	0.781	0.748	0.857	0.925	0.884	0.881	0.75	0.782
790	0.696	0.726	0.611	0.661	0.575	0.61	0.715	0.749	0.698	0.736	0.726	0.736	0.675	0.68	0.627	0.657	0.877	0.874	0.792	0.758	0.86	0.929	0.898	0.894	0.75	0.779
800	0.702	0.729	0.616	0.658	0.575	0.622	0.714	0.744	0.695	0.737	0.724	0.729	0.672	0.685	0.629	0.662	0.882	0.88	0.808	0.772	0.863	0.936	0.902	0.901	0.758	0.79
810	0.704	0.741	0.615	0.669	0.586	0.614	0.722	0.733	0.708	0.752	0.731	0.742	0.66	0.69	0.635	0.67	0.884	0.887	0.8	0.771	0.867	0.943	0.904	0.903	0.77	0.793
820	0.708	0.732	0.612	0.675	0.582	0.616	0.714	0.739	0.687	0.753	0.715	0.737	0.672	0.679	0.632	0.665	0.886	0.878	0.798	0.762	0.871	0.938	0.901	0.903	0.768	0.798
830	0.709	0.733	0.619	0.667	0.579	0.619	0.718	0.741	0.69	0.753	0.729	0.736	0.681	0.683	0.632	0.663	0.887	0.88	0.808	0.775	0.876	0.945	0.903	0.907	0.778	0.796
840	0.722	0.745	0.619	0.683	0.59	0.624	0.728	0.751	0.707	0.757	0.74	0.749	0.677	0.688	0.634	0.672	0.889	0.878	0.802	0.769	0.886	0.95	0.905	0.905	0.777	0.806
850	0.71	0.75	0.626	0.671	0.583	0.622	0.73	0.76	0.721	0.758	0.745	0.754	0.684	0.693	0.642	0.674	0.9	0.897	0.818	0.792	0.881	0.957	0.921	0.921	0.777	0.815
860	0.715	0.745	0.628	0.677	0.585	0.616	0.729	0.749	0.694	0.763	0.74	0.748	0.686	0.69	0.639	0.667	0.897	0.89	0.816	0.783	0.887	0.956	0.913	0.918	0.788	0.808
870	0.715	0.752	0.624	0.676	0.584	0.621	0.722	0.754	0.702	0.748	0.737	0.753	0.689	0.678	0.641	0.679	0.903	0.898	0.82	0.793	0.888	0.954	0.915	0.916	0.778	0.809
880	0.71	0.733	0.62	0.657	0.573	0.62	0.733	0.755	0.708	0.766	0.751	0.76	0.691	0.703	0.643	0.688	0.903	0.903	0.83	0.799	0.883	0.955	0.927	0.919	0.788	0.811
890	0.727	0.754	0.625	0.683	0.578	0.619	0.735	0.759	0.714	0.764	0.743	0.763	0.694	0.701	0.645	0.684	0.906	0.899	0.817	0.789	0.894	0.956	0.926	0.922	0.788	0.814
900	0.728	0.762	0.629	0.684	0.588	0.629	0.74	0.767	0.716	0.77	0.749	0.761	0.7	0.692	0.651	0.682	0.915	0.907	0.833	0.81	0.9	0.966	0.937	0.935	0.796	0.827
910	0.723	0.759	0.628	0.68	0.585	0.619	0.729	0.756	0.705	0.768	0.745	0.753	0.697	0.697	0.65	0.677	0.915	0.908	0.832	0.804	0.902	0.967	0.934	0.934	0.798	0.826
920	0.714	0.742	0.622	0.66	0.573	0.617	0.733	0.757	0.708	0.779	0.753	0.765	0.693	0.707	0.667	0.694	0.914	0.917	0.846	0.81	0.898	0.971	0.943	0.934	0.812	0.828
930	0.728	0.762	0.634	0.68	0.587	0.626	0.741	0.775	0.717	0.768	0.759	0.77	0.701	0.705	0.657	0.691	0.92	0.916	0.839	0.815	0.911	0.972	0.94	0.942	0.805	0.83
940	0.724	0.751	0.626	0.67	0.583	0.63	0.74	0.766	0.727	0.779	0.759	0.771	0.699	0.714	0.657	0.698	0.918	0.92	0.848	0.818	0.907	0.973	0.941	0.94	0.807	0.835
950	0.736	0.779	0.638	0.689	0.59	0.627	0.742	0.765	0.734	0.784	0.759	0.769	0.706	0.707	0.661	0.695	0.926	0.916	0.843	0.813	0.919	0.983	0.948	0.95	0.805	0.845
960	0.722	0.75	0.629	0.665	0.585	0.622	0.745	0.762	0.717	0.775	0.76	0.764	0.7	0.717	0.667	0.703	0.925	0.928	0.857	0.831	0.908	0.975	0.955	0.952	0.816	0.824
970	0.728	0.752	0.628	0.668	0.582	0.623	0.756	0.762	0.721	0.785	0.769	0.774	0.708	0.719	0.668	0.708	0.93	0.931	0.87	0.838	0.914	0.98	0.951	0.954	0.816	0.837
980	0.748	0.775	0.635	0.685	0.595	0.638	0.752	0.788	0.734	0.78	0.769	0.774	0.71	0.722	0.664	0.702	0.924	0.919	0.846	0.819	0.934	0.988	0.946	0.951	0.82	0.843
990	0.752	0.781	0.634	0.69	0.599	0.631	0.747	0.787	0.745	0.777	0.775	0.779	0.707	0.727	0.665	0.708	0.931	0.925	0.848	0.818	0.934	0.989	0.955	0.958	0.82	0.846
1000	0.75	0.782	0.634	0.688	0.598	0.633	0.742	0.782	0.736	0.784	0.774	0.776	0.701	0.718	0.66	0.704	0.926	0.918	0.844	0.808	0.938	0.989	0.945	0.953	0.816	0.838
1010	0.738	0.77	0.632	0.679	0.594	0.633	0.751	0.775	0.729	0.773	0.776	0.782	0.717	0.729	0.67	0.711	0.931	0.93	0.85	0.833	0.926	0.984	0.953	0.954	0.817	0.828
1020	0.739	0.777	0.63	0.675	0.59	0.63	0.753	0.784	0.742	0.81	0.769	0.78	0.715	0.723	0.67	0.712	0.931	0.932	0.863	0.838	0.922	0.989	0.961	0.961	0.835	0.847
1030	0.744	0.78	0.631	0.677	0.593	0.634	0.757	0.799	0.752	0.802	0.78	0.782	0.714	0.73	0.673	0.713	0.936	0.932	0.862	0.832	0.933	0.994	0.96	0.964	0.826	0.856
1040	0.745	0.785	0.633	0.684	0.596	0.642	0.752	0.799	0.743	0.801	0.778	0.782	0.717	0.724	0.671	0.704	0.942	0.933	0.855	0.835	0.934	0.991	0.96	0.959	0.822	0.848
1050	0.75	0.788	0.632	0.686	0.601	0.632	0.756	0.786	0.739	0.806	0.779	0.779	0.711	0.722	0.672	0.704	0.94	0.929	0.855	0.828	0.941	0.995	0.958	0.96	0.825	0.854
1060	0.742	0.774	0.628	0.67	0.595	0.634	0.761	0.782	0.742	0.798	0.787	0.794	0.712	0.731	0.672	0.712	0.935	0.932	0.868	0.841	0.947	0.994	0.961	0.963	0.828	0.849
1070	0.743	0.783	0.629	0.67	0.597	0.632	0.763	0.804	0.742	0.804	0.783	0.8	0.721	0.735	0.683	0.725	0.94	0.935	0.859	0.845	0.939	0.995	0.963	0.967	0.834	0.849
1080	0.746	0.793	0.635	0.679	0.607	0.638	0.759	0.809	0.757	0.8	0.789	0.791	0.728	0.741	0.68	0.726	0.939	0.932	0.861	0.84	0.945	0.999	0.96	0.964	0.83	0.853
1090	0.734	0.777	0.629	0.663	0.592	0.631	0.764	0.797	0.746	0.803	0.79	0.791	0.727	0.747	0.687	0.73	0.941	0.947	0.868	0.859	0.934	0.992	0.969	0.97	0.83	0.839
1100	0.744	0.79	0.632	0.673	0.608	0.643	0.773	0.807	0.763	0.816	0.796	0.8	0.728	0.753	0.687	0.736	0.946	0.943	0.865	0.853	0.939	0.999	0.968	0.967	0.834	0.854
1110	0.736	0.779	0.63	0.66	0.595	0.633	0.764	0.801	0.757	0.813	0.788	0.796	0.726	0.735	0.681	0.726	0.945	0.948	0.873	0.863	0.94	0.998	0.968	0.967	0.833	0.864
1120	0.738	0.774	0.629	0.659	0.602	0.639	0.759	0.804	0.751	0.818	0.798	0.793	0.729	0.739	0.681	0.73	0.941	0.936	0.87	0.855	0.948	0.997	0.966	0.966	0.833	0.848
1130	0.742	0.793	0.633	0.675	0.612	0.64	0.771	0.815	0.758	0.816	0.803	0.802	0.739	0.749	0.688	0.736	0.951	0.946	0.873	0.862	0.951	1.002	0.97	0.972	0.835	0.855
1140	0.739	0.779	0.631	0.663	0.604	0.645	0.766	0.806	0.755	0.816	0.801	0.795	0.736	0.744	0.684	0.732	0.952	0.942	0.872	0.848	0.951	1	0.968	0.969	0.839	0.857
1150	0.728	0.765	0.625	0.65	0.591	0.633	0.778	0.803	0.752	0.823	0.801	0.806	0.732	0.749	0.691	0.733	0.945	0.949	0.883	0.865	0.947	0.995	0.977	0.976	0.841	0.851
1160	0.735	0.772	0.628	0.656	0.608	0.638	0.771	0.816	0.767	0.815	0.811	0.801	0.735	0.748	0.693	0.74	0.951	0.947	0.874	0.862	0.957	1.006	0.975	0.975	0.842	0.856
1170	0.73	0.772	0.632	0.658	0.609	0.642	0.768	0.821	0.761	0.828	0.808	0.804	0.749	0.763	0.701	0.746	0.955	0.957	0.876	0.873	0.947	1	0.976	0.973	0.848	0.857
1180	0.741	0.779	0.632	0.658	0.608	0.646	0.773	0.825	0.764	0.83	0.812	0.806	0.741	0.759	0.693	0.745	0.957	0.95	0.878	0.87	0.957	1.006	0.976	0.979	0.847	0.865
1190	0.73	0.766	0.624	0.649	0.603	0.639	0.78	0.83	0.768	0.841	0.814	0.808	0.744	0.768	0.699	0.746	0.96	0.954	0.885	0.875	0.959	1.008	0.98	0.984	0.848	0.872
1200	0.726	0.765	0.622	0.647	0.599	0.638	0.772	0.816	0.761	0.838	0.807	0.803	0.732	0.745	0.69	0.741	0.953	0.946	0.879	0.852	0.959	1	0.971	0.977	0.841	0.864
1210	0.731	0.77	0.623	0.648	0.607	0.64	0.773	0.823	0.765	0.83	0.813	0.802	0.743	0.752	0.696	0.744	0.954	0.952	0.873	0.847	0.964	1.003	0.971	0.973	0.841	0.866
1220	0.733	0.771	0.624	0.654	0.612	0.639	0.789	0.825	0.779	0.843	0.819	0.812	0.75	0.759	0.701	0.75	0.957	0.956	0.878	0.87	0.959	1.005	0.975	0.976	0.839	0.865
1230	0.718	0.755	0.621	0.639	0.602	0.639	0.786	0.83	0.772	0.841	0.828	0.831	0.748	0.769	0.706	0.753	0.955	0.956	0.89	0.88	0.954	1.004	0.975	0.979	0.851	0.866
1240	0.726	0.76	0.621	0.643	0.606	0.643	0.779	0.832	0.77	0.831	0.821	0.819	0.743	0.766	0.705	0.757	0.963	0.957	0.889	0.88	0.962	1.006	0.979	0.983	0.846	0.864
1250	0.721	0.755	0.62	0.639	0.607	0.645	0.784	0.836	0.786	0.838	0.823	0.818	0.749	0.77	0.708	0.755	0.966	0.955	0.894	0.887	0.961	1.008	0.984	0.985	0.851	0.869
1260	0.715	0.753	0.615	0.634	0.605	0.635	0.781	0.842	0.774	0.832	0.824	0.815	0.752	0.771	0.708	0.759	0.963	0.954	0.895	0.879	0.965	1.006	0.978	0.985	0.845	0.868
1270	0.713	0.749	0.615	0.63	0.603	0.634	0.784	0.826	0.777	0.827	0.823	0.827	0.749	0.763	0.704	0.756	0.96	0.957	0.892	0.875	0.96	0.999	0.979	0.982	0.846	0.862
1280	0.714	0.745	0.615	0.63	0.605	0.637	0.782	0.838	0.776	0.836	0.832	0.829	0.753	0.767	0.707	0.76	0.958	0.956	0.888	0.874	0.962	1.002	0.975	0.977	0.84	0.864
1290	0.706	0.737	0.609	0.622	0.597	0.631	0.783	0.818	0.768	0.849	0.824	0.833	0.761	0.782	0.712	0.762	0.955	0.963	0.893	0.886	0.953	0.994	0.979	0.985	0.845	0.857
1300	0.717	0.751	0.617	0.632	0.611	0.643	0.788	0.831	0.782	0.844	0.827	0.815	0.755	0.773	0.708	0.762	0.963	0.959	0.889	0.886	0.971	1.002	0.975	0.983	0.845	0.867
1310	0.709	0.745	0.616	0.629	0.606	0.643	0.795	0.828	0.792	0.846	0.831	0.83	0.758	0.772	0.713	0.757	0.964	0.964	0.895	0.892	0.963	1.002	0.981	0.982	0.852	0.875
1320	0.709	0.743	0.612	0.623	0.606	0.637	0.793	0.831	0.787	0.843	0.833	0.822	0.752	0.769	0.709	0.755	0.963	0.959	0.893	0.879	0.971	1.003	0.974	0.977	0.841	0.878
1330	0.713	0.744	0.612	0.626	0.606	0.637	0.78	0.833	0.792	0.847	0.835	0.824	0.755	0.777	0.712	0.766	0.962	0.959	0.89	0.877	0.967	1	0.971	0.976	0.846	0.87
1340	0.701	0.736	0.611	0.619	0.602	0.635	0.781	0.831	0.778	0.838	0.831	0.819	0.759	0.777	0.714	0.769	0.963	0.962	0.902	0.889	0.969	0.993	0.97	0.98	0.842	0.859
1350	0.708	0.734	0.608	0.62	0.608	0.64	0.785	0.828	0.785	0.846	0.835	0.826	0.744	0.762	0.708	0.762	0.961	0.959	0.891	0.878	0.978	1.002	0.967	0.978	0.845	0.866
1360	0.706	0.74	0.611	0.626	0.611	0.642	0.785	0.847	0.79	0.843	0.835	0.824	0.763	0.779	0.716	0.767	0.965	0.962	0.895	0.896	0.976	1.001	0.968	0.98	0.845	0.862
1370	0.711	0.741	0.612	0.626	0.615	0.644	0.796	0.851	0.8	0.865	0.837	0.824	0.762	0.778	0.719	0.767	0.964	0.964	0.893	0.886	0.977	0.999	0.967	0.979	0.847	0.869
1380	0.703	0.729	0.603	0.613	0.606	0.639	0.787	0.841	0.796	0.856	0.834	0.818	0.755	0.77	0.71	0.767	0.964	0.959	0.892	0.876	0.979	0.997	0.968	0.978	0.842	0.86
1390	0.685	0.721	0.597	0.605	0.596	0.629	0.786	0.82	0.771	0.86	0.831	0.832	0.755	0.771	0.713	0.77	0.963	0.969	0.905	0.903	0.964	0.987	0.966	0.975	0.841	0.858
1400	0.705	0.733	0.607	0.618	0.606	0.639	0.795	0.841	0.797	0.871	0.835	0.832	0.771	0.783	0.719	0.775	0.968	0.964	0.901	0.883	0.982	1	0.967	0.977	0.846	0.87
1410	0.7	0.733	0.608	0.616	0.612	0.642	0.795	0.848	0.804	0.867	0.844	0.836	0.768	0.782	0.723	0.78	0.965	0.967	0.897	0.901	0.984	0.998	0.965	0.979	0.849	0.863
1420	0.7	0.728	0.604	0.611	0.61	0.64	0.781	0.847	0.804	0.852	0.839	0.824	0.759	0.775	0.718	0.773	0.964	0.965	0.898	0.891	0.979	0.993	0.958	0.974	0.84	0.86
1430	0.703	0.733	0.603	0.614	0.608	0.637	0.799	0.84	0.805	0.861	0.843	0.832	0.766	0.785	0.723	0.778	0.966	0.966	0.899	0.893	0.978	0.995	0.962	0.974	0.847	0.874
1440	0.699	0.726	0.599	0.611	0.606	0.64	0.791	0.854	0.8	0.869	0.84	0.838	0.769	0.787	0.721	0.782	0.963	0.966	0.901	0.896	0.978	0.986	0.958	0.972	0.841	0.867
