## Supplementary material for "The effect of antibiotic selection on collateral effects and evolvability of uropathogenic *Escherichia coli*": Code and commands: ODplate2.csv

Time	34	34	34A	34A	34B	34B	39	39	39A	39A	39B	39B	39C	39C	39D	39D	59	59	59A	59A	59B	59B	59C	59C	59D	59D
0	0.086	0.086	0.085	0.084	0.088	0.088	0.083	0.083	0.084	0.085	0.084	0.086	0.085	0.085	0.086	0.084	0.085	0.083	0.083	0.083	0.085	0.085	0.088	0.085	0.083	0.087
10	0.085	0.084	0.087	0.087	0.095	0.089	0.085	0.085	0.087	0.085	0.083	0.083	0.085	0.083	0.084	0.083	0.085	0.084	0.083	0.086	0.084	0.084	0.089	0.086	0.085	0.087
20	0.085	0.084	0.086	0.088	0.1	0.088	0.085	0.084	0.087	0.085	0.083	0.084	0.086	0.083	0.084	0.083	0.085	0.084	0.084	0.085	0.083	0.084	0.089	0.085	0.085	0.086
30	0.085	0.085	0.086	0.088	0.101	0.089	0.085	0.083	0.085	0.086	0.083	0.083	0.084	0.083	0.085	0.082	0.084	0.085	0.084	0.085	0.083	0.083	0.088	0.085	0.084	0.086
40	0.084	0.085	0.086	0.087	0.101	0.088	0.086	0.083	0.086	0.085	0.082	0.083	0.084	0.082	0.084	0.082	0.084	0.084	0.083	0.085	0.083	0.083	0.088	0.085	0.084	0.085
50	0.084	0.085	0.087	0.088	0.087	0.088	0.087	0.086	0.086	0.087	0.084	0.083	0.085	0.083	0.084	0.083	0.085	0.085	0.083	0.086	0.084	0.084	0.088	0.085	0.085	0.086
60	0.084	0.085	0.087	0.087	0.087	0.088	0.085	0.088	0.087	0.086	0.083	0.083	0.085	0.083	0.084	0.083	0.085	0.085	0.084	0.086	0.083	0.084	0.089	0.086	0.085	0.086
70	0.084	0.085	0.088	0.088	0.104	0.089	0.084	0.087	0.087	0.086	0.083	0.083	0.085	0.082	0.084	0.083	0.085	0.085	0.083	0.085	0.083	0.084	0.087	0.085	0.086	0.086
80	0.084	0.084	0.087	0.088	0.113	0.088	0.084	0.083	0.087	0.087	0.083	0.083	0.084	0.082	0.084	0.083	0.084	0.084	0.083	0.086	0.084	0.084	0.088	0.085	0.085	0.086
90	0.084	0.085	0.087	0.088	0.111	0.088	0.085	0.085	0.087	0.086	0.082	0.083	0.084	0.083	0.084	0.082	0.084	0.083	0.083	0.085	0.084	0.084	0.088	0.085	0.085	0.085
100	0.085	0.085	0.088	0.089	0.114	0.089	0.086	0.088	0.087	0.088	0.084	0.084	0.085	0.083	0.085	0.083	0.085	0.085	0.085	0.087	0.086	0.086	0.089	0.087	0.086	0.086
110	0.084	0.085	0.086	0.088	0.087	0.087	0.085	0.09	0.087	0.087	0.083	0.084	0.085	0.083	0.085	0.083	0.085	0.086	0.084	0.086	0.086	0.086	0.089	0.087	0.085	0.085
120	0.085	0.086	0.086	0.088	0.088	0.088	0.086	0.087	0.087	0.089	0.084	0.086	0.085	0.084	0.086	0.084	0.086	0.085	0.086	0.087	0.087	0.089	0.091	0.088	0.086	0.087
130	0.085	0.086	0.086	0.088	0.11	0.088	0.087	0.087	0.088	0.089	0.084	0.084	0.086	0.084	0.087	0.085	0.087	0.088	0.087	0.088	0.091	0.09	0.092	0.089	0.087	0.088
140	0.086	0.087	0.087	0.09	0.117	0.089	0.088	0.088	0.089	0.09	0.085	0.086	0.087	0.085	0.09	0.087	0.088	0.088	0.089	0.09	0.093	0.095	0.094	0.091	0.087	0.088
150	0.086	0.086	0.087	0.088	0.088	0.089	0.088	0.089	0.09	0.091	0.085	0.086	0.087	0.086	0.088	0.088	0.089	0.088	0.09	0.091	0.096	0.099	0.095	0.092	0.088	0.089
160	0.087	0.088	0.087	0.089	0.089	0.089	0.091	0.091	0.091	0.093	0.087	0.088	0.089	0.087	0.091	0.089	0.092	0.09	0.093	0.095	0.103	0.105	0.099	0.095	0.09	0.091
170	0.088	0.088	0.088	0.09	0.102	0.09	0.094	0.094	0.094	0.094	0.089	0.089	0.091	0.089	0.096	0.093	0.096	0.095	0.097	0.098	0.108	0.11	0.103	0.1	0.093	0.095
180	0.09	0.09	0.089	0.091	0.103	0.092	0.097	0.097	0.097	0.098	0.091	0.092	0.093	0.092	0.098	0.096	0.099	0.097	0.103	0.102	0.117	0.124	0.11	0.106	0.095	0.098
190	0.091	0.091	0.089	0.092	0.091	0.092	0.102	0.102	0.099	0.1	0.094	0.094	0.095	0.094	0.102	0.1	0.105	0.102	0.107	0.107	0.126	0.129	0.115	0.112	0.1	0.102
200	0.093	0.093	0.089	0.092	0.092	0.093	0.105	0.104	0.103	0.103	0.098	0.098	0.099	0.098	0.107	0.106	0.112	0.11	0.115	0.115	0.139	0.144	0.125	0.121	0.104	0.106
210	0.097	0.097	0.09	0.092	0.093	0.095	0.109	0.11	0.108	0.108	0.101	0.102	0.103	0.104	0.112	0.112	0.129	0.119	0.123	0.125	0.15	0.157	0.135	0.131	0.111	0.114
220	0.099	0.101	0.092	0.094	0.096	0.097	0.116	0.117	0.113	0.115	0.107	0.107	0.108	0.11	0.121	0.12	0.129	0.128	0.135	0.138	0.159	0.166	0.148	0.146	0.119	0.122
230	0.105	0.107	0.092	0.095	0.098	0.1	0.127	0.126	0.121	0.121	0.113	0.113	0.114	0.115	0.131	0.136	0.142	0.139	0.147	0.147	0.172	0.177	0.157	0.157	0.131	0.134
240	0.109	0.108	0.095	0.097	0.101	0.102	0.144	0.145	0.134	0.134	0.122	0.125	0.127	0.127	0.143	0.142	0.154	0.149	0.155	0.159	0.191	0.2	0.169	0.168	0.144	0.147
250	0.111	0.117	0.095	0.098	0.104	0.106	0.156	0.158	0.145	0.146	0.134	0.138	0.138	0.138	0.153	0.156	0.162	0.158	0.17	0.17	0.208	0.221	0.187	0.183	0.153	0.156
260	0.12	0.125	0.099	0.101	0.108	0.111	0.167	0.17	0.158	0.161	0.148	0.151	0.152	0.152	0.168	0.172	0.175	0.178	0.183	0.182	0.23	0.241	0.205	0.202	0.165	0.17
270	0.131	0.138	0.102	0.105	0.114	0.115	0.186	0.192	0.177	0.172	0.16	0.164	0.166	0.167	0.178	0.18	0.195	0.196	0.199	0.204	0.259	0.27	0.227	0.224	0.182	0.185
280	0.144	0.145	0.104	0.107	0.121	0.124	0.209	0.205	0.196	0.193	0.176	0.179	0.183	0.184	0.189	0.191	0.217	0.213	0.22	0.222	0.28	0.297	0.256	0.254	0.197	0.203
290	0.151	0.153	0.108	0.111	0.128	0.132	0.233	0.24	0.216	0.222	0.203	0.207	0.207	0.212	0.204	0.208	0.242	0.242	0.242	0.245	0.307	0.321	0.288	0.288	0.217	0.225
300	0.163	0.169	0.115	0.119	0.14	0.144	0.277	0.282	0.245	0.252	0.226	0.229	0.238	0.225	0.217	0.219	0.271	0.275	0.272	0.272	0.334	0.347	0.315	0.315	0.241	0.248
310	0.177	0.18	0.123	0.128	0.153	0.16	0.292	0.307	0.27	0.283	0.265	0.264	0.266	0.252	0.231	0.24	0.301	0.312	0.304	0.304	0.359	0.378	0.343	0.344	0.267	0.272
320	0.185	0.19	0.128	0.133	0.162	0.168	0.306	0.309	0.305	0.296	0.278	0.282	0.287	0.287	0.244	0.25	0.324	0.325	0.335	0.333	0.375	0.393	0.37	0.371	0.292	0.3
330	0.206	0.209	0.132	0.137	0.203	0.183	0.332	0.344	0.325	0.325	0.304	0.309	0.307	0.313	0.298	0.268	0.351	0.344	0.359	0.36	0.399	0.413	0.396	0.398	0.318	0.326
340	0.23	0.243	0.142	0.144	0.195	0.207	0.362	0.37	0.361	0.365	0.336	0.333	0.326	0.344	0.28	0.283	0.372	0.357	0.38	0.385	0.428	0.431	0.41	0.414	0.341	0.346
350	0.257	0.265	0.151	0.155	0.215	0.227	0.403	0.387	0.376	0.391	0.357	0.358	0.357	0.362	0.299	0.304	0.402	0.394	0.41	0.416	0.452	0.462	0.443	0.444	0.363	0.371
360	0.287	0.293	0.161	0.169	0.24	0.25	0.409	0.41	0.385	0.393	0.363	0.371	0.377	0.367	0.328	0.333	0.434	0.457	0.438	0.425	0.477	0.484	0.468	0.476	0.394	0.403
370	0.317	0.319	0.176	0.179	0.266	0.279	0.448	0.434	0.426	0.432	0.404	0.408	0.407	0.398	0.338	0.349	0.45	0.466	0.459	0.443	0.493	0.501	0.487	0.493	0.413	0.425
380	0.347	0.357	0.19	0.199	0.293	0.308	0.449	0.462	0.437	0.438	0.415	0.423	0.429	0.422	0.363	0.375	0.48	0.485	0.459	0.475	0.51	0.516	0.499	0.517	0.452	0.46
390	0.362	0.366	0.199	0.211	0.31	0.319	0.461	0.472	0.453	0.458	0.435	0.443	0.437	0.435	0.382	0.388	0.49	0.516	0.497	0.48	0.53	0.539	0.522	0.529	0.458	0.467
400	0.386	0.391	0.228	0.233	0.334	0.345	0.488	0.485	0.475	0.488	0.465	0.464	0.461	0.452	0.398	0.412	0.505	0.524	0.513	0.501	0.545	0.552	0.538	0.547	0.476	0.484
410	0.417	0.413	0.246	0.256	0.359	0.37	0.511	0.498	0.491	0.506	0.482	0.492	0.475	0.47	0.419	0.427	0.524	0.544	0.528	0.516	0.56	0.568	0.554	0.566	0.492	0.498
420	0.429	0.431	0.27	0.282	0.371	0.387	0.515	0.514	0.491	0.509	0.495	0.503	0.488	0.491	0.44	0.448	0.543	0.549	0.538	0.529	0.575	0.586	0.571	0.586	0.506	0.514
430	0.466	0.462	0.295	0.308	0.403	0.414	0.538	0.541	0.515	0.538	0.506	0.519	0.502	0.495	0.453	0.463	0.555	0.551	0.553	0.539	0.591	0.599	0.589	0.604	0.514	0.525
440	0.488	0.483	0.32	0.33	0.432	0.436	0.536	0.537	0.525	0.54	0.515	0.522	0.514	0.506	0.467	0.482	0.579	0.565	0.554	0.549	0.604	0.618	0.602	0.626	0.534	0.547
450	0.497	0.5	0.343	0.354	0.448	0.463	0.534	0.551	0.527	0.541	0.512	0.532	0.518	0.519	0.48	0.498	0.591	0.577	0.565	0.551	0.621	0.631	0.617	0.636	0.537	0.551
460	0.515	0.521	0.368	0.378	0.468	0.481	0.551	0.55	0.548	0.56	0.536	0.547	0.528	0.521	0.491	0.505	0.609	0.599	0.58	0.563	0.64	0.653	0.634	0.656	0.548	0.573
470	0.529	0.547	0.407	0.418	0.491	0.502	0.579	0.57	0.562	0.587	0.543	0.561	0.541	0.535	0.502	0.516	0.624	0.598	0.584	0.573	0.652	0.668	0.646	0.67	0.565	0.587
480	0.547	0.559	0.422	0.432	0.506	0.522	0.576	0.567	0.571	0.592	0.557	0.568	0.544	0.551	0.509	0.526	0.642	0.613	0.594	0.582	0.67	0.687	0.66	0.687	0.573	0.605
490	0.556	0.558	0.428	0.438	0.515	0.526	0.575	0.575	0.568	0.594	0.571	0.575	0.555	0.553	0.519	0.534	0.649	0.634	0.61	0.579	0.686	0.698	0.667	0.697	0.57	0.605
500	0.567	0.57	0.443	0.462	0.519	0.541	0.592	0.587	0.577	0.612	0.578	0.583	0.56	0.567	0.525	0.543	0.662	0.652	0.611	0.585	0.701	0.716	0.689	0.71	0.574	0.623
510	0.583	0.599	0.485	0.486	0.542	0.559	0.587	0.602	0.593	0.619	0.579	0.589	0.568	0.575	0.533	0.558	0.678	0.655	0.618	0.6	0.717	0.731	0.696	0.723	0.592	0.632
520	0.586	0.601	0.481	0.498	0.538	0.566	0.596	0.599	0.59	0.621	0.589	0.597	0.573	0.58	0.537	0.558	0.688	0.682	0.622	0.598	0.728	0.744	0.707	0.733	0.59	0.64
530	0.589	0.617	0.5	0.505	0.55	0.569	0.585	0.604	0.585	0.611	0.589	0.599	0.571	0.586	0.547	0.566	0.697	0.675	0.627	0.608	0.738	0.751	0.715	0.743	0.6	0.646
540	0.59	0.624	0.505	0.519	0.549	0.579	0.588	0.593	0.586	0.619	0.591	0.605	0.578	0.588	0.55	0.572	0.71	0.69	0.634	0.611	0.755	0.77	0.731	0.755	0.602	0.663
550	0.591	0.641	0.524	0.53	0.561	0.588	0.605	0.619	0.604	0.637	0.613	0.618	0.59	0.6	0.561	0.581	0.716	0.727	0.642	0.616	0.768	0.779	0.736	0.76	0.608	0.664
560	0.595	0.647	0.532	0.542	0.559	0.594	0.604	0.616	0.604	0.631	0.597	0.615	0.596	0.61	0.576	0.582	0.734	0.716	0.647	0.628	0.783	0.795	0.746	0.772	0.62	0.678
570	0.599	0.667	0.555	0.564	0.563	0.608	0.629	0.634	0.615	0.667	0.616	0.626	0.601	0.611	0.568	0.594	0.747	0.744	0.656	0.639	0.794	0.81	0.754	0.779	0.628	0.688
580	0.597	0.667	0.558	0.571	0.561	0.609	0.614	0.628	0.609	0.649	0.61	0.628	0.603	0.617	0.571	0.597	0.753	0.734	0.66	0.638	0.802	0.814	0.763	0.787	0.629	0.694
590	0.603	0.671	0.575	0.578	0.572	0.617	0.621	0.633	0.626	0.653	0.625	0.632	0.613	0.621	0.578	0.602	0.761	0.757	0.667	0.645	0.811	0.821	0.768	0.792	0.639	0.696
600	0.606	0.691	0.58	0.591	0.566	0.623	0.637	0.633	0.621	0.666	0.626	0.635	0.61	0.626	0.581	0.609	0.776	0.775	0.675	0.656	0.827	0.842	0.779	0.807	0.645	0.713
610	0.602	0.684	0.582	0.602	0.569	0.63	0.625	0.644	0.623	0.666	0.63	0.639	0.623	0.631	0.586	0.609	0.78	0.768	0.681	0.659	0.834	0.853	0.784	0.813	0.65	0.722
620	0.602	0.678	0.59	0.603	0.569	0.633	0.63	0.644	0.634	0.67	0.639	0.645	0.628	0.631	0.592	0.617	0.788	0.783	0.686	0.664	0.843	0.855	0.798	0.817	0.657	0.723
630	0.609	0.697	0.6	0.621	0.572	0.639	0.636	0.64	0.634	0.665	0.634	0.646	0.63	0.636	0.599	0.623	0.806	0.815	0.7	0.674	0.857	0.877	0.8	0.831	0.666	0.741
640	0.606	0.683	0.612	0.618	0.571	0.64	0.643	0.658	0.638	0.678	0.645	0.652	0.628	0.641	0.598	0.627	0.807	0.808	0.7	0.683	0.865	0.879	0.806	0.833	0.672	0.736
650	0.613	0.689	0.615	0.625	0.577	0.647	0.652	0.674	0.648	0.69	0.656	0.656	0.637	0.643	0.602	0.631	0.819	0.803	0.707	0.685	0.875	0.887	0.815	0.842	0.687	0.747
660	0.612	0.691	0.631	0.634	0.577	0.645	0.664	0.68	0.656	0.712	0.66	0.663	0.639	0.649	0.605	0.64	0.82	0.827	0.715	0.695	0.885	0.898	0.826	0.849	0.683	0.749
670	0.613	0.695	0.627	0.64	0.574	0.646	0.655	0.669	0.651	0.694	0.652	0.659	0.64	0.651	0.606	0.637	0.827	0.828	0.714	0.696	0.892	0.903	0.819	0.856	0.692	0.762
680	0.622	0.703	0.639	0.653	0.583	0.654	0.67	0.671	0.656	0.696	0.65	0.66	0.641	0.649	0.606	0.64	0.838	0.822	0.715	0.705	0.896	0.914	0.823	0.857	0.704	0.778
690	0.621	0.704	0.641	0.652	0.579	0.644	0.673	0.69	0.663	0.704	0.671	0.669	0.655	0.653	0.611	0.644	0.843	0.848	0.726	0.708	0.913	0.925	0.832	0.873	0.701	0.776
700	0.63	0.711	0.666	0.675	0.592	0.656	0.701	0.686	0.677	0.721	0.672	0.671	0.651	0.654	0.616	0.649	0.855	0.862	0.737	0.723	0.921	0.94	0.847	0.878	0.717	0.79
710	0.624	0.706	0.658	0.67	0.581	0.645	0.691	0.682	0.662	0.725	0.671	0.675	0.655	0.655	0.622	0.648	0.85	0.886	0.74	0.722	0.926	0.937	0.856	0.884	0.711	0.781
720	0.626	0.703	0.664	0.67	0.58	0.647	0.689	0.697	0.67	0.728	0.678	0.679	0.66	0.67	0.628	0.653	0.856	0.874	0.744	0.727	0.933	0.944	0.856	0.889	0.717	0.786
730	0.626	0.712	0.668	0.676	0.584	0.645	0.691	0.699	0.67	0.738	0.682	0.682	0.668	0.666	0.624	0.654	0.862	0.878	0.749	0.732	0.94	0.953	0.863	0.897	0.723	0.793
740	0.64	0.717	0.679	0.693	0.594	0.663	0.711	0.702	0.686	0.727	0.686	0.678	0.671	0.667	0.626	0.657	0.879	0.885	0.756	0.74	0.95	0.967	0.868	0.906	0.739	0.807
750	0.633	0.71	0.679	0.69	0.586	0.649	0.693	0.713	0.67	0.735	0.684	0.686	0.662	0.671	0.634	0.665	0.883	0.888	0.76	0.742	0.956	0.967	0.875	0.909	0.732	0.805
760	0.639	0.714	0.676	0.692	0.593	0.657	0.698	0.717	0.684	0.741	0.695	0.687	0.671	0.671	0.628	0.665	0.885	0.902	0.769	0.752	0.964	0.975	0.878	0.915	0.743	0.816
770	0.637	0.713	0.684	0.693	0.588	0.648	0.699	0.705	0.675	0.747	0.687	0.689	0.663	0.68	0.641	0.668	0.888	0.899	0.771	0.761	0.969	0.982	0.896	0.915	0.741	0.817
780	0.643	0.715	0.684	0.702	0.592	0.655	0.703	0.716	0.685	0.748	0.695	0.691	0.679	0.672	0.635	0.67	0.893	0.895	0.777	0.76	0.973	0.987	0.886	0.923	0.753	0.823
790	0.65	0.72	0.698	0.702	0.6	0.667	0.714	0.738	0.701	0.754	0.711	0.7	0.683	0.688	0.646	0.68	0.901	0.909	0.785	0.767	0.983	0.988	0.904	0.926	0.763	0.829
800	0.649	0.721	0.696	0.704	0.598	0.662	0.708	0.73	0.694	0.753	0.707	0.701	0.684	0.68	0.644	0.68	0.902	0.943	0.792	0.778	0.987	0.997	0.913	0.933	0.766	0.835
810	0.647	0.724	0.705	0.717	0.601	0.653	0.722	0.73	0.698	0.767	0.716	0.707	0.69	0.687	0.65	0.682	0.905	0.95	0.795	0.777	0.992	1.006	0.906	0.931	0.767	0.836
820	0.65	0.723	0.7	0.712	0.596	0.66	0.7	0.717	0.686	0.753	0.695	0.696	0.68	0.686	0.649	0.676	0.906	0.92	0.795	0.778	0.994	1.008	0.911	0.936	0.768	0.84
830	0.662	0.731	0.711	0.721	0.602	0.67	0.71	0.731	0.701	0.754	0.709	0.696	0.684	0.688	0.646	0.682	0.915	0.92	0.798	0.787	0.999	1.015	0.908	0.942	0.781	0.844
840	0.654	0.733	0.708	0.725	0.599	0.661	0.707	0.735	0.7	0.757	0.717	0.709	0.691	0.694	0.65	0.684	0.915	0.928	0.805	0.787	1	1.014	0.908	0.944	0.773	0.846
850	0.667	0.736	0.715	0.724	0.606	0.668	0.73	0.75	0.708	0.779	0.723	0.71	0.696	0.698	0.658	0.689	0.923	0.956	0.816	0.8	1.006	1.021	0.913	0.952	0.781	0.849
860	0.668	0.736	0.718	0.731	0.607	0.677	0.717	0.739	0.715	0.769	0.721	0.708	0.692	0.699	0.655	0.692	0.926	0.943	0.813	0.799	1.005	1.022	0.92	0.953	0.785	0.855
870	0.665	0.745	0.717	0.744	0.609	0.667	0.719	0.741	0.707	0.766	0.723	0.713	0.698	0.696	0.658	0.691	0.925	0.971	0.816	0.801	1.008	1.025	0.921	0.954	0.786	0.855
880	0.66	0.729	0.715	0.717	0.609	0.662	0.727	0.744	0.723	0.78	0.733	0.715	0.713	0.71	0.669	0.721	0.92	0.928	0.818	0.801	1.001	1.024	0.937	0.948	0.787	0.84
890	0.671	0.743	0.725	0.741	0.612	0.677	0.724	0.756	0.722	0.777	0.726	0.719	0.708	0.71	0.668	0.701	0.932	0.957	0.823	0.808	1.007	1.03	0.927	0.958	0.797	0.86
900	0.673	0.75	0.732	0.754	0.613	0.674	0.726	0.752	0.717	0.785	0.731	0.72	0.708	0.705	0.669	0.704	0.933	0.968	0.829	0.813	1.013	1.035	0.934	0.964	0.796	0.861
910	0.674	0.745	0.732	0.749	0.615	0.682	0.724	0.745	0.717	0.777	0.727	0.713	0.699	0.707	0.668	0.699	0.939	0.981	0.83	0.82	1.011	1.04	0.949	0.966	0.802	0.863
920	0.669	0.736	0.725	0.73	0.61	0.664	0.725	0.749	0.719	0.786	0.739	0.728	0.715	0.726	0.682	0.727	0.931	0.966	0.831	0.82	1.014	1.038	0.937	0.96	0.798	0.847
930	0.684	0.753	0.746	0.758	0.622	0.692	0.745	0.769	0.737	0.797	0.737	0.723	0.71	0.714	0.672	0.711	0.95	0.991	0.84	0.825	1.015	1.039	0.932	0.975	0.81	0.873
940	0.679	0.742	0.732	0.74	0.616	0.676	0.737	0.75	0.728	0.796	0.741	0.729	0.715	0.729	0.678	0.713	0.939	0.974	0.834	0.825	1.008	1.036	0.941	0.967	0.804	0.857
950	0.678	0.752	0.747	0.765	0.617	0.69	0.738	0.756	0.725	0.786	0.736	0.728	0.71	0.71	0.675	0.712	0.953	0.985	0.845	0.826	1.014	1.044	0.959	0.974	0.805	0.874
960	0.675	0.746	0.734	0.744	0.616	0.679	0.739	0.763	0.727	0.792	0.741	0.731	0.712	0.727	0.684	0.723	0.944	0.994	0.845	0.84	1.014	1.033	0.935	0.973	0.808	0.864
970	0.683	0.744	0.735	0.745	0.622	0.688	0.732	0.761	0.734	0.79	0.747	0.732	0.719	0.73	0.682	0.722	0.95	0.999	0.847	0.843	1.014	1.032	0.94	0.976	0.811	0.87
980	0.694	0.76	0.761	0.777	0.634	0.706	0.753	0.784	0.746	0.813	0.746	0.733	0.72	0.727	0.679	0.725	0.963	0.993	0.848	0.834	1.016	1.042	0.944	0.979	0.825	0.887
990	0.692	0.76	0.757	0.775	0.636	0.709	0.763	0.775	0.751	0.801	0.747	0.734	0.723	0.729	0.68	0.723	0.964	1.011	0.851	0.842	1.016	1.04	0.941	0.981	0.825	0.887
1000	0.687	0.754	0.749	0.767	0.633	0.704	0.758	0.776	0.753	0.797	0.749	0.732	0.722	0.731	0.684	0.719	0.959	0.983	0.848	0.845	1.009	1.03	0.958	0.981	0.818	0.878
1010	0.689	0.757	0.749	0.771	0.631	0.705	0.75	0.776	0.745	0.804	0.753	0.736	0.73	0.731	0.684	0.724	0.958	0.995	0.853	0.849	1.009	1.03	0.948	0.985	0.82	0.878
1020	0.695	0.754	0.747	0.758	0.631	0.702	0.761	0.77	0.751	0.795	0.756	0.743	0.727	0.734	0.69	0.735	0.961	1.015	0.857	0.85	1.013	1.031	0.952	0.983	0.818	0.877
1030	0.692	0.753	0.742	0.763	0.641	0.696	0.763	0.781	0.746	0.802	0.767	0.744	0.731	0.737	0.699	0.74	0.958	1.012	0.861	0.85	1.007	1.026	0.955	0.987	0.817	0.877
1040	0.695	0.761	0.747	0.777	0.632	0.708	0.743	0.784	0.749	0.808	0.753	0.74	0.726	0.733	0.691	0.724	0.962	1.006	0.859	0.85	1.005	1.026	0.945	0.985	0.822	0.884
1050	0.693	0.756	0.744	0.774	0.636	0.705	0.753	0.783	0.752	0.81	0.754	0.735	0.728	0.731	0.685	0.726	0.963	1.093	0.86	0.852	1.003	1.019	0.948	0.986	0.821	0.882
1060	0.694	0.753	0.737	0.76	0.659	0.697	0.749	0.788	0.751	0.816	0.764	0.743	0.729	0.74	0.691	0.733	0.963	0.997	0.863	0.857	0.999	1.016	0.955	0.985	0.822	0.883
1070	0.699	0.762	0.746	0.779	0.635	0.708	0.761	0.789	0.753	0.818	0.764	0.746	0.737	0.734	0.694	0.737	0.965	0.996	0.866	0.856	1.001	1.019	0.958	0.987	0.825	0.885
1080	0.702	0.761	0.737	0.772	0.66	0.709	0.759	0.794	0.765	0.816	0.77	0.746	0.729	0.74	0.696	0.743	0.969	1.002	0.87	0.865	1.005	1.015	0.954	0.99	0.827	0.888
1090	0.694	0.753	0.731	0.757	0.634	0.695	0.765	0.8	0.755	0.828	0.778	0.758	0.737	0.757	0.711	0.75	0.961	1.008	0.869	0.856	0.992	1.008	0.974	0.989	0.819	0.879
1100	0.702	0.761	0.743	0.771	0.651	0.707	0.774	0.791	0.759	0.817	0.773	0.754	0.739	0.746	0.706	0.754	0.966	1.004	0.87	0.863	0.99	1.008	0.963	0.99	0.823	0.885
1110	0.705	0.755	0.73	0.757	0.655	0.703	0.761	0.783	0.761	0.814	0.767	0.749	0.737	0.745	0.703	0.754	0.966	0.99	0.869	0.863	0.988	1.003	0.96	0.991	0.821	0.88
1120	0.703	0.757	0.733	0.763	0.638	0.713	0.765	0.8	0.765	0.821	0.771	0.747	0.732	0.744	0.7	0.744	0.97	0.987	0.869	0.863	0.991	1.002	0.962	0.991	0.827	0.888
1130	0.705	0.764	0.735	0.776	0.645	0.709	0.775	0.802	0.772	0.827	0.781	0.762	0.743	0.754	0.711	0.752	0.973	1.05	0.876	0.87	0.994	1.003	0.966	0.999	0.823	0.889
1140	0.7	0.759	0.734	0.768	0.637	0.705	0.767	0.796	0.768	0.814	0.78	0.757	0.74	0.753	0.702	0.742	0.972	1.015	0.871	0.863	0.99	1	0.963	0.993	0.825	0.892
1150	0.698	0.748	0.722	0.749	0.663	0.695	0.77	0.789	0.764	0.832	0.785	0.758	0.749	0.757	0.711	0.758	0.969	0.986	0.879	0.876	0.983	0.996	0.97	0.993	0.827	0.885
1160	0.703	0.753	0.722	0.761	0.646	0.708	0.759	0.808	0.773	0.837	0.79	0.767	0.743	0.766	0.712	0.756	0.976	0.987	0.879	0.876	0.988	0.992	0.969	0.997	0.824	0.893
1170	0.708	0.761	0.729	0.772	0.648	0.708	0.762	0.813	0.775	0.83	0.79	0.766	0.746	0.763	0.719	0.76	0.973	1.028	0.883	0.88	0.984	0.993	0.97	1	0.834	0.893
1180	0.711	0.764	0.733	0.766	0.649	0.717	0.79	0.803	0.785	0.828	0.787	0.762	0.747	0.755	0.717	0.757	0.977	1.047	0.881	0.884	0.986	0.994	0.966	1.001	0.832	0.9
1190	0.705	0.76	0.721	0.752	0.641	0.7	0.792	0.809	0.769	0.829	0.795	0.769	0.752	0.767	0.728	0.772	0.974	0.995	0.885	0.881	0.981	0.99	0.971	1.001	0.831	0.89
1200	0.704	0.751	0.719	0.748	0.667	0.704	0.777	0.805	0.77	0.822	0.785	0.759	0.741	0.761	0.713	0.755	0.974	0.969	0.878	0.875	0.978	0.983	0.967	0.994	0.824	0.889
1210	0.713	0.764	0.727	0.76	0.651	0.712	0.784	0.803	0.781	0.822	0.785	0.763	0.745	0.757	0.719	0.755	0.977	1.033	0.881	0.869	0.98	0.984	0.963	0.996	0.831	0.904
1220	0.709	0.759	0.722	0.762	0.649	0.711	0.788	0.814	0.785	0.827	0.797	0.772	0.746	0.77	0.722	0.763	0.98	0.991	0.887	0.879	0.98	0.987	0.969	1.002	0.83	0.905
1230	0.705	0.756	0.711	0.737	0.652	0.702	0.79	0.812	0.779	0.823	0.796	0.773	0.755	0.777	0.733	0.777	0.976	0.973	0.881	0.88	0.972	0.976	0.975	1.001	0.826	0.887
1240	0.707	0.76	0.72	0.749	0.641	0.708	0.794	0.809	0.783	0.835	0.801	0.774	0.751	0.773	0.73	0.771	0.984	0.997	0.892	0.89	0.977	0.98	0.969	1.002	0.829	0.894
1250	0.71	0.76	0.716	0.744	0.653	0.707	0.793	0.809	0.786	0.835	0.793	0.776	0.754	0.775	0.735	0.779	0.982	0.995	0.892	0.894	0.974	0.977	0.975	1.005	0.832	0.9
1260	0.707	0.753	0.708	0.74	0.65	0.701	0.78	0.814	0.773	0.838	0.795	0.774	0.753	0.778	0.733	0.766	0.979	0.99	0.889	0.886	0.969	0.974	0.969	1.003	0.83	0.895
1270	0.706	0.75	0.705	0.733	0.657	0.703	0.774	0.817	0.776	0.85	0.796	0.774	0.754	0.778	0.73	0.767	0.979	0.972	0.89	0.889	0.967	0.968	0.973	1.005	0.829	0.894
1280	0.716	0.76	0.717	0.747	0.656	0.707	0.794	0.819	0.789	0.837	0.793	0.775	0.758	0.779	0.732	0.779	0.988	0.966	0.89	0.887	0.967	0.975	0.964	1.002	0.843	0.908
1290	0.703	0.746	0.7	0.729	0.649	0.697	0.782	0.81	0.779	0.841	0.798	0.777	0.762	0.78	0.735	0.777	0.974	0.961	0.892	0.894	0.96	0.966	0.972	0.994	0.83	0.889
1300	0.709	0.758	0.708	0.745	0.697	0.71	0.792	0.827	0.793	0.841	0.8	0.779	0.754	0.775	0.734	0.774	0.986	0.99	0.895	0.89	0.966	0.965	0.966	1.004	0.834	0.904
1310	0.708	0.754	0.703	0.731	0.669	0.705	0.785	0.815	0.794	0.837	0.798	0.78	0.756	0.777	0.735	0.784	0.983	0.969	0.896	0.892	0.968	0.963	0.967	1.004	0.831	0.899
1320	0.707	0.752	0.7	0.729	0.675	0.699	0.78	0.808	0.784	0.838	0.799	0.776	0.756	0.777	0.734	0.778	0.98	0.958	0.893	0.9	0.96	0.96	0.966	1.005	0.829	0.896
1330	0.702	0.752	0.707	0.733	0.654	0.701	0.796	0.815	0.789	0.843	0.798	0.782	0.758	0.784	0.738	0.784	0.979	0.983	0.892	0.895	0.957	0.957	0.976	1.003	0.828	0.899
1340	0.708	0.748	0.697	0.729	0.653	0.707	0.8	0.83	0.787	0.836	0.802	0.783	0.761	0.787	0.738	0.776	0.979	0.94	0.893	0.895	0.959	0.953	0.97	1.007	0.829	0.902
1350	0.711	0.759	0.709	0.739	0.677	0.714	0.799	0.821	0.792	0.843	0.8	0.777	0.751	0.771	0.729	0.772	0.987	0.948	0.89	0.883	0.953	0.957	0.967	1.001	0.838	0.909
1360	0.707	0.76	0.704	0.744	0.659	0.71	0.806	0.828	0.793	0.848	0.809	0.785	0.763	0.78	0.739	0.779	0.987	0.934	0.901	0.901	0.957	0.954	0.968	1.008	0.831	0.903
1370	0.71	0.762	0.712	0.736	0.691	0.723	0.807	0.821	0.803	0.841	0.8	0.783	0.755	0.774	0.736	0.774	0.99	0.957	0.896	0.899	0.953	0.952	0.971	1.005	0.835	0.908
1380	0.708	0.751	0.699	0.732	0.652	0.708	0.805	0.828	0.796	0.839	0.8	0.78	0.754	0.778	0.733	0.779	0.989	0.946	0.895	0.889	0.952	0.95	0.954	1.002	0.836	0.906
1390	0.699	0.739	0.686	0.716	0.648	0.7	0.776	0.814	0.783	0.859	0.807	0.784	0.759	0.788	0.742	0.775	0.979	0.947	0.901	0.908	0.943	0.945	0.971	1.002	0.828	0.893
1400	0.705	0.755	0.71	0.732	0.663	0.704	0.8	0.829	0.799	0.854	0.809	0.79	0.762	0.783	0.744	0.79	0.987	0.959	0.907	0.913	0.95	0.951	0.975	1.007	0.832	0.903
1410	0.707	0.752	0.699	0.73	0.657	0.71	0.804	0.836	0.801	0.855	0.805	0.788	0.757	0.786	0.741	0.783	0.992	0.937	0.906	0.911	0.954	0.944	0.971	1.008	0.833	0.904
1420	0.706	0.751	0.702	0.73	0.666	0.711	0.807	0.835	0.801	0.856	0.805	0.786	0.756	0.778	0.734	0.779	0.987	0.952	0.901	0.901	0.95	0.942	0.963	1.003	0.834	0.908
1430	0.701	0.754	0.706	0.729	0.687	0.709	0.804	0.826	0.806	0.856	0.808	0.791	0.759	0.783	0.74	0.793	0.981	1.018	0.902	0.904	0.942	0.939	0.958	1	0.83	0.906
1440	0.695	0.742	0.69	0.722	0.653	0.702	0.803	0.831	0.803	0.853	0.808	0.791	0.762	0.793	0.749	0.792	0.981	0.942	0.903	0.903	0.933	0.934	0.96	0.997	0.829	0.901
