## Supplementary material for "The effect of antibiotic selection on collateral effects and evolvability of uropathogenic *Escherichia coli*": Code and commands: ODplate3.csv

Time	34	34	34A	34A	34B	34B	39	39	39A	39A	39B	39B	39C	39C	39D	39D	59	59	59A	59A	59B	59B	59C	59C	59D	59D
0	0.087	0.088	0.095	0.087	0.058	0.082	0.068	0.087	0.085	0.084	0.083	0.086	0.085	0.082	0.083	0.086	0.086	0.089	0.084	0.085	0.088	0.061	0.084	0.085	0.085	0.086
10	0.087	0.087	0.094	0.084	0.062	0.084	0.074	0.091	0.084	0.095	0.083	0.085	0.085	0.081	0.089	0.098	0.087	0.089	0.086	0.085	0.09	0.061	0.084	0.084	0.087	0.085
20	0.087	0.087	0.094	0.085	0.064	0.085	0.077	0.09	0.084	0.101	0.082	0.084	0.085	0.081	0.087	0.092	0.087	0.087	0.086	0.086	0.091	0.063	0.084	0.084	0.087	0.085
30	0.087	0.087	0.093	0.086	0.065	0.085	0.078	0.088	0.083	0.098	0.082	0.084	0.085	0.081	0.085	0.085	0.087	0.087	0.086	0.085	0.095	0.062	0.083	0.083	0.087	0.085
40	0.087	0.087	0.093	0.085	0.065	0.085	0.079	0.091	0.084	0.089	0.082	0.084	0.085	0.081	0.086	0.087	0.089	0.087	0.085	0.085	0.095	0.062	0.084	0.084	0.087	0.085
50	0.087	0.087	0.093	0.084	0.065	0.084	0.079	0.089	0.083	0.092	0.082	0.084	0.085	0.081	0.085	0.087	0.089	0.088	0.085	0.085	0.098	0.063	0.084	0.083	0.087	0.085
60	0.087	0.087	0.093	0.085	0.065	0.084	0.079	0.091	0.083	0.091	0.082	0.084	0.086	0.081	0.087	0.094	0.091	0.09	0.086	0.085	0.106	0.063	0.084	0.083	0.088	0.085
70	0.087	0.087	0.092	0.085	0.065	0.084	0.079	0.089	0.084	0.095	0.082	0.084	0.085	0.081	0.087	0.093	0.093	0.088	0.085	0.084	0.121	0.063	0.084	0.083	0.088	0.085
80	0.087	0.087	0.093	0.085	0.065	0.085	0.081	0.088	0.084	0.099	0.082	0.084	0.085	0.081	0.085	0.088	0.087	0.088	0.085	0.084	0.09	0.064	0.083	0.083	0.088	0.084
90	0.088	0.087	0.093	0.086	0.065	0.085	0.081	0.088	0.084	0.09	0.082	0.084	0.085	0.081	0.084	0.084	0.088	0.089	0.086	0.085	0.091	0.065	0.084	0.084	0.087	0.086
100	0.088	0.087	0.096	0.086	0.072	0.086	0.083	0.086	0.084	0.094	0.082	0.084	0.085	0.08	0.086	0.089	0.09	0.09	0.086	0.085	0.092	0.071	0.084	0.083	0.087	0.085
110	0.089	0.088	0.094	0.086	0.065	0.085	0.082	0.089	0.084	0.1	0.082	0.084	0.085	0.08	0.084	0.086	0.089	0.09	0.086	0.085	0.09	0.065	0.084	0.084	0.088	0.085
120	0.089	0.089	0.095	0.087	0.066	0.085	0.083	0.091	0.084	0.103	0.083	0.085	0.086	0.082	0.084	0.085	0.091	0.091	0.086	0.085	0.091	0.065	0.084	0.084	0.089	0.085
130	0.09	0.09	0.096	0.087	0.067	0.086	0.084	0.092	0.084	0.103	0.082	0.084	0.086	0.081	0.085	0.085	0.092	0.092	0.087	0.086	0.09	0.066	0.085	0.085	0.089	0.086
140	0.092	0.091	0.096	0.087	0.067	0.086	0.087	0.091	0.084	0.102	0.083	0.085	0.085	0.082	0.085	0.09	0.093	0.094	0.086	0.086	0.091	0.066	0.085	0.085	0.089	0.086
150	0.093	0.091	0.097	0.089	0.068	0.086	0.088	0.093	0.085	0.1	0.082	0.085	0.086	0.082	0.085	0.09	0.102	0.097	0.087	0.087	0.092	0.066	0.085	0.085	0.09	0.086
160	0.096	0.096	0.099	0.09	0.068	0.086	0.091	0.095	0.085	0.105	0.084	0.086	0.086	0.082	0.085	0.087	0.109	0.1	0.088	0.087	0.093	0.068	0.085	0.086	0.09	0.087
170	0.099	0.097	0.098	0.091	0.069	0.086	0.095	0.101	0.085	0.092	0.084	0.086	0.086	0.082	0.086	0.086	0.104	0.104	0.088	0.087	0.11	0.068	0.087	0.087	0.09	0.087
180	0.103	0.1	0.1	0.092	0.07	0.086	0.1	0.102	0.085	0.096	0.084	0.086	0.087	0.082	0.084	0.084	0.111	0.109	0.089	0.088	0.092	0.069	0.088	0.088	0.091	0.087
190	0.107	0.104	0.102	0.094	0.071	0.087	0.104	0.105	0.086	0.101	0.084	0.086	0.087	0.082	0.085	0.085	0.117	0.118	0.09	0.09	0.129	0.069	0.089	0.089	0.092	0.088
200	0.115	0.11	0.106	0.096	0.078	0.088	0.111	0.108	0.087	0.106	0.085	0.088	0.088	0.083	0.087	0.088	0.135	0.126	0.093	0.091	0.108	0.076	0.092	0.092	0.092	0.089
210	0.12	0.116	0.109	0.1	0.079	0.088	0.116	0.112	0.088	0.106	0.086	0.088	0.089	0.084	0.089	0.092	0.139	0.137	0.095	0.094	0.118	0.077	0.095	0.095	0.094	0.091
220	0.126	0.122	0.114	0.102	0.077	0.091	0.131	0.124	0.091	0.111	0.089	0.091	0.092	0.088	0.086	0.087	0.168	0.148	0.101	0.098	0.108	0.077	0.103	0.099	0.098	0.095
230	0.139	0.133	0.118	0.106	0.084	0.092	0.166	0.14	0.092	0.116	0.09	0.093	0.094	0.088	0.091	0.088	0.164	0.154	0.105	0.098	0.113	0.085	0.107	0.104	0.101	0.097
240	0.149	0.139	0.123	0.112	0.086	0.094	0.179	0.155	0.096	0.11	0.094	0.096	0.096	0.091	0.092	0.089	0.166	0.168	0.109	0.103	0.122	0.091	0.114	0.112	0.106	0.101
250	0.16	0.154	0.132	0.119	0.09	0.096	0.182	0.159	0.1	0.11	0.096	0.098	0.099	0.093	0.095	0.092	0.184	0.185	0.12	0.109	0.128	0.095	0.122	0.118	0.111	0.108
260	0.168	0.161	0.132	0.123	0.087	0.098	0.208	0.186	0.104	0.12	0.101	0.102	0.104	0.098	0.089	0.093	0.206	0.203	0.129	0.118	0.129	0.1	0.133	0.131	0.119	0.116
270	0.182	0.176	0.142	0.129	0.092	0.101	0.226	0.207	0.109	0.122	0.106	0.106	0.108	0.102	0.091	0.1	0.217	0.225	0.141	0.127	0.139	0.111	0.147	0.141	0.13	0.125
280	0.204	0.194	0.152	0.136	0.098	0.105	0.262	0.241	0.115	0.123	0.111	0.112	0.116	0.109	0.099	0.102	0.253	0.254	0.152	0.139	0.151	0.119	0.154	0.149	0.139	0.136
290	0.222	0.213	0.161	0.147	0.101	0.109	0.287	0.254	0.127	0.141	0.121	0.12	0.125	0.118	0.095	0.099	0.271	0.279	0.16	0.145	0.158	0.132	0.165	0.154	0.15	0.146
300	0.252	0.24	0.173	0.16	0.113	0.116	0.331	0.29	0.144	0.174	0.138	0.136	0.138	0.135	0.101	0.099	0.302	0.311	0.177	0.157	0.168	0.142	0.177	0.175	0.159	0.157
310	0.274	0.263	0.188	0.17	0.127	0.124	0.334	0.303	0.154	0.176	0.149	0.147	0.149	0.141	0.103	0.102	0.323	0.337	0.189	0.17	0.185	0.157	0.195	0.193	0.17	0.167
320	0.301	0.29	0.2	0.181	0.139	0.133	0.357	0.318	0.175	0.196	0.163	0.157	0.164	0.157	0.107	0.112	0.342	0.369	0.207	0.183	0.203	0.173	0.211	0.204	0.183	0.181
330	0.325	0.314	0.219	0.2	0.148	0.14	0.381	0.34	0.189	0.245	0.178	0.172	0.18	0.172	0.112	0.115	0.365	0.392	0.225	0.197	0.222	0.195	0.236	0.237	0.2	0.197
340	0.347	0.338	0.238	0.217	0.165	0.149	0.403	0.382	0.22	0.251	0.204	0.199	0.208	0.201	0.121	0.122	0.389	0.417	0.246	0.217	0.246	0.217	0.269	0.262	0.216	0.212
350	0.367	0.357	0.255	0.232	0.183	0.162	0.425	0.379	0.252	0.277	0.233	0.231	0.22	0.236	0.131	0.131	0.413	0.438	0.269	0.236	0.268	0.241	0.296	0.286	0.238	0.235
360	0.39	0.376	0.277	0.248	0.199	0.174	0.446	0.399	0.256	0.332	0.246	0.236	0.246	0.238	0.139	0.139	0.438	0.463	0.295	0.262	0.289	0.27	0.321	0.31	0.262	0.264
370	0.407	0.393	0.297	0.27	0.222	0.192	0.462	0.425	0.272	0.329	0.263	0.245	0.251	0.264	0.148	0.147	0.449	0.475	0.318	0.285	0.308	0.293	0.344	0.333	0.283	0.29
380	0.438	0.418	0.319	0.293	0.242	0.212	0.475	0.441	0.312	0.351	0.289	0.281	0.276	0.288	0.159	0.157	0.468	0.488	0.337	0.308	0.33	0.316	0.379	0.358	0.309	0.315
390	0.456	0.444	0.339	0.314	0.259	0.229	0.494	0.45	0.306	0.389	0.318	0.288	0.288	0.295	0.166	0.165	0.486	0.504	0.36	0.333	0.355	0.341	0.404	0.389	0.332	0.34
400	0.479	0.461	0.362	0.334	0.28	0.247	0.504	0.463	0.352	0.431	0.334	0.33	0.319	0.318	0.18	0.177	0.498	0.519	0.383	0.35	0.374	0.363	0.422	0.407	0.353	0.366
410	0.495	0.476	0.381	0.348	0.295	0.265	0.517	0.478	0.381	0.406	0.352	0.349	0.354	0.349	0.192	0.19	0.513	0.539	0.407	0.369	0.399	0.384	0.445	0.429	0.376	0.385
420	0.515	0.493	0.405	0.372	0.319	0.29	0.528	0.479	0.38	0.436	0.373	0.348	0.357	0.347	0.206	0.21	0.523	0.55	0.421	0.387	0.417	0.403	0.47	0.444	0.399	0.404
430	0.527	0.507	0.425	0.384	0.331	0.308	0.53	0.477	0.393	0.429	0.379	0.359	0.362	0.352	0.226	0.221	0.544	0.573	0.445	0.407	0.441	0.421	0.497	0.462	0.419	0.431
440	0.544	0.516	0.442	0.403	0.35	0.33	0.554	0.495	0.41	0.468	0.414	0.392	0.398	0.378	0.245	0.255	0.554	0.581	0.453	0.416	0.451	0.437	0.508	0.479	0.436	0.442
450	0.554	0.53	0.466	0.422	0.37	0.345	0.562	0.504	0.43	0.461	0.424	0.406	0.404	0.396	0.264	0.267	0.577	0.59	0.466	0.433	0.477	0.451	0.513	0.506	0.444	0.46
460	0.569	0.544	0.481	0.436	0.381	0.364	0.572	0.52	0.455	0.481	0.442	0.427	0.432	0.421	0.286	0.286	0.585	0.602	0.476	0.434	0.5	0.462	0.536	0.512	0.46	0.471
470	0.576	0.547	0.488	0.443	0.395	0.377	0.581	0.521	0.454	0.454	0.445	0.429	0.423	0.412	0.293	0.287	0.6	0.612	0.49	0.444	0.509	0.478	0.555	0.525	0.473	0.487
480	0.595	0.555	0.513	0.458	0.406	0.385	0.584	0.525	0.472	0.527	0.465	0.448	0.438	0.427	0.316	0.313	0.614	0.627	0.506	0.451	0.522	0.492	0.571	0.542	0.488	0.497
490	0.598	0.564	0.52	0.469	0.412	0.387	0.596	0.537	0.495	0.524	0.479	0.465	0.47	0.442	0.347	0.338	0.624	0.635	0.514	0.453	0.528	0.505	0.583	0.554	0.498	0.505
500	0.614	0.571	0.532	0.482	0.423	0.39	0.597	0.534	0.495	0.531	0.487	0.472	0.465	0.45	0.364	0.356	0.638	0.65	0.528	0.461	0.541	0.518	0.596	0.574	0.506	0.514
510	0.629	0.579	0.547	0.491	0.439	0.396	0.599	0.54	0.509	0.527	0.496	0.481	0.475	0.452	0.378	0.372	0.668	0.657	0.544	0.467	0.562	0.533	0.612	0.585	0.513	0.521
520	0.639	0.587	0.554	0.491	0.443	0.399	0.617	0.559	0.518	0.545	0.514	0.488	0.484	0.46	0.398	0.394	0.661	0.673	0.553	0.473	0.564	0.541	0.634	0.599	0.522	0.526
530	0.651	0.592	0.559	0.507	0.441	0.401	0.609	0.548	0.53	0.555	0.529	0.504	0.483	0.464	0.409	0.404	0.679	0.68	0.57	0.481	0.578	0.553	0.635	0.616	0.524	0.532
540	0.656	0.603	0.574	0.518	0.445	0.408	0.624	0.552	0.53	0.533	0.527	0.502	0.491	0.464	0.415	0.42	0.721	0.691	0.577	0.484	0.591	0.565	0.658	0.629	0.535	0.541
550	0.655	0.618	0.571	0.534	0.446	0.404	0.639	0.58	0.55	0.548	0.544	0.516	0.501	0.476	0.443	0.449	0.717	0.697	0.585	0.49	0.605	0.578	0.673	0.638	0.547	0.553
560	0.657	0.622	0.576	0.54	0.446	0.407	0.638	0.571	0.555	0.591	0.55	0.522	0.505	0.482	0.468	0.461	0.718	0.71	0.587	0.496	0.617	0.585	0.681	0.652	0.548	0.552
570	0.663	0.625	0.58	0.546	0.448	0.406	0.638	0.575	0.559	0.587	0.554	0.526	0.513	0.491	0.482	0.47	0.764	0.721	0.595	0.497	0.628	0.597	0.689	0.665	0.554	0.557
580	0.659	0.625	0.586	0.554	0.448	0.408	0.641	0.573	0.561	0.588	0.561	0.531	0.511	0.495	0.492	0.478	0.741	0.728	0.604	0.508	0.643	0.607	0.712	0.674	0.561	0.562
590	0.667	0.64	0.593	0.563	0.452	0.412	0.65	0.583	0.571	0.627	0.566	0.538	0.517	0.496	0.494	0.491	0.739	0.739	0.614	0.515	0.654	0.614	0.721	0.687	0.569	0.575
600	0.662	0.644	0.592	0.57	0.453	0.415	0.66	0.604	0.584	0.609	0.576	0.549	0.525	0.503	0.511	0.501	0.753	0.74	0.618	0.518	0.672	0.627	0.728	0.697	0.575	0.579
610	0.666	0.646	0.606	0.576	0.453	0.417	0.672	0.598	0.584	0.633	0.579	0.548	0.53	0.501	0.515	0.506	0.771	0.749	0.626	0.527	0.683	0.636	0.739	0.707	0.581	0.589
620	0.666	0.639	0.598	0.585	0.455	0.417	0.672	0.596	0.586	0.598	0.586	0.553	0.532	0.507	0.518	0.509	0.782	0.755	0.63	0.528	0.683	0.639	0.749	0.716	0.586	0.589
630	0.667	0.651	0.605	0.589	0.457	0.422	0.669	0.602	0.587	0.616	0.59	0.554	0.534	0.513	0.524	0.515	0.773	0.76	0.636	0.533	0.698	0.647	0.763	0.725	0.592	0.595
640	0.668	0.643	0.615	0.593	0.456	0.425	0.67	0.605	0.594	0.606	0.595	0.559	0.536	0.511	0.527	0.518	0.785	0.772	0.643	0.54	0.715	0.648	0.774	0.732	0.599	0.601
650	0.672	0.653	0.613	0.601	0.457	0.43	0.678	0.61	0.599	0.595	0.596	0.561	0.541	0.517	0.53	0.522	0.829	0.773	0.652	0.554	0.709	0.661	0.778	0.745	0.601	0.608
660	0.677	0.654	0.617	0.61	0.458	0.435	0.685	0.606	0.607	0.612	0.602	0.568	0.542	0.519	0.531	0.52	0.836	0.786	0.661	0.553	0.718	0.678	0.791	0.753	0.612	0.613
670	0.679	0.662	0.624	0.618	0.467	0.437	0.702	0.621	0.617	0.619	0.604	0.569	0.552	0.526	0.537	0.526	0.826	0.789	0.663	0.564	0.74	0.675	0.806	0.766	0.62	0.626
680	0.671	0.656	0.627	0.617	0.466	0.447	0.69	0.618	0.611	0.665	0.604	0.575	0.555	0.529	0.544	0.538	0.825	0.795	0.669	0.567	0.739	0.686	0.809	0.764	0.623	0.63
690	0.679	0.658	0.635	0.617	0.464	0.452	0.706	0.621	0.618	0.632	0.609	0.576	0.551	0.53	0.542	0.533	0.834	0.803	0.678	0.571	0.754	0.693	0.822	0.772	0.629	0.632
700	0.687	0.662	0.633	0.621	0.464	0.46	0.697	0.619	0.611	0.639	0.613	0.576	0.559	0.532	0.544	0.541	0.871	0.803	0.681	0.574	0.804	0.693	0.831	0.778	0.632	0.636
710	0.673	0.654	0.637	0.631	0.468	0.467	0.698	0.621	0.618	0.682	0.613	0.578	0.562	0.537	0.546	0.547	0.825	0.814	0.686	0.576	0.757	0.701	0.84	0.776	0.64	0.639
720	0.684	0.663	0.639	0.632	0.469	0.48	0.7	0.632	0.62	0.64	0.623	0.587	0.567	0.543	0.552	0.548	0.837	0.815	0.689	0.581	0.764	0.713	0.848	0.79	0.642	0.645
730	0.674	0.653	0.63	0.632	0.471	0.482	0.718	0.626	0.621	0.643	0.616	0.584	0.562	0.539	0.565	0.544	0.845	0.827	0.7	0.584	0.774	0.713	0.853	0.787	0.65	0.647
740	0.682	0.664	0.634	0.631	0.473	0.492	0.714	0.635	0.625	0.666	0.621	0.586	0.57	0.546	0.561	0.553	0.85	0.828	0.701	0.595	0.778	0.718	0.857	0.805	0.652	0.653
750	0.689	0.672	0.645	0.635	0.475	0.5	0.713	0.637	0.63	0.622	0.626	0.594	0.575	0.549	0.558	0.553	0.856	0.832	0.708	0.598	0.783	0.729	0.869	0.801	0.66	0.661
760	0.686	0.668	0.639	0.643	0.475	0.509	0.705	0.636	0.624	0.651	0.626	0.59	0.575	0.549	0.566	0.557	0.858	0.835	0.709	0.603	0.787	0.725	0.875	0.805	0.662	0.659
770	0.691	0.68	0.645	0.637	0.473	0.518	0.71	0.647	0.636	0.635	0.629	0.599	0.574	0.551	0.563	0.554	0.866	0.835	0.712	0.609	0.794	0.739	0.875	0.814	0.666	0.671
780	0.694	0.681	0.642	0.653	0.477	0.528	0.711	0.649	0.637	0.675	0.634	0.605	0.579	0.559	0.566	0.561	0.869	0.846	0.72	0.611	0.797	0.733	0.888	0.815	0.677	0.674
790	0.696	0.678	0.635	0.652	0.479	0.533	0.717	0.642	0.633	0.646	0.632	0.607	0.582	0.558	0.565	0.558	0.875	0.846	0.726	0.618	0.797	0.751	0.889	0.819	0.677	0.678
800	0.697	0.684	0.643	0.656	0.478	0.537	0.727	0.642	0.642	0.622	0.636	0.602	0.581	0.562	0.567	0.557	0.882	0.847	0.725	0.622	0.802	0.751	0.898	0.823	0.684	0.682
810	0.698	0.68	0.637	0.65	0.485	0.556	0.721	0.661	0.644	0.709	0.642	0.612	0.589	0.569	0.579	0.572	0.883	0.854	0.73	0.62	0.805	0.758	0.905	0.826	0.688	0.683
820	0.7	0.687	0.638	0.653	0.486	0.561	0.729	0.668	0.646	0.681	0.635	0.611	0.594	0.567	0.579	0.572	0.89	0.858	0.738	0.637	0.837	0.765	0.913	0.828	0.691	0.694
830	0.701	0.679	0.642	0.663	0.486	0.566	0.727	0.657	0.644	0.714	0.638	0.614	0.592	0.563	0.577	0.573	0.896	0.862	0.747	0.635	0.837	0.768	0.913	0.829	0.697	0.697
840	0.706	0.694	0.639	0.653	0.487	0.581	0.72	0.66	0.648	0.677	0.649	0.619	0.596	0.575	0.58	0.58	0.897	0.858	0.746	0.637	0.806	0.768	0.917	0.834	0.699	0.699
850	0.709	0.69	0.638	0.658	0.488	0.584	0.728	0.659	0.647	0.748	0.644	0.617	0.599	0.576	0.579	0.584	0.897	0.866	0.751	0.647	0.819	0.763	0.921	0.835	0.707	0.707
860	0.699	0.682	0.639	0.666	0.485	0.583	0.724	0.66	0.647	0.766	0.642	0.609	0.594	0.571	0.571	0.568	0.898	0.863	0.749	0.643	0.858	0.771	0.917	0.84	0.706	0.705
870	0.709	0.697	0.636	0.66	0.488	0.595	0.738	0.668	0.654	0.747	0.647	0.616	0.613	0.58	0.583	0.584	0.917	0.864	0.754	0.645	0.819	0.767	0.924	0.842	0.709	0.705
880	0.711	0.691	0.636	0.667	0.494	0.6	0.74	0.662	0.648	0.695	0.649	0.619	0.605	0.586	0.591	0.592	0.896	0.868	0.755	0.647	0.87	0.771	0.921	0.841	0.713	0.708
890	0.709	0.7	0.633	0.661	0.491	0.606	0.733	0.674	0.662	0.659	0.651	0.627	0.615	0.583	0.592	0.593	0.896	0.867	0.763	0.651	0.82	0.787	0.931	0.848	0.723	0.717
900	0.712	0.702	0.635	0.667	0.492	0.61	0.729	0.671	0.66	0.749	0.657	0.634	0.613	0.595	0.593	0.603	0.897	0.874	0.759	0.651	0.846	0.78	0.932	0.847	0.723	0.716
910	0.707	0.698	0.636	0.67	0.493	0.614	0.73	0.693	0.673	0.719	0.655	0.632	0.619	0.594	0.596	0.599	0.891	0.877	0.767	0.657	0.822	0.792	0.933	0.846	0.73	0.721
920	0.709	0.709	0.63	0.668	0.495	0.612	0.739	0.671	0.661	0.766	0.65	0.63	0.611	0.598	0.594	0.589	0.897	0.878	0.766	0.664	0.824	0.785	0.935	0.852	0.728	0.725
930	0.709	0.703	0.634	0.668	0.501	0.617	0.75	0.686	0.669	0.659	0.659	0.634	0.62	0.591	0.593	0.6	0.898	0.879	0.773	0.669	0.829	0.797	0.939	0.858	0.737	0.73
940	0.702	0.704	0.632	0.668	0.496	0.616	0.746	0.683	0.668	0.785	0.66	0.638	0.612	0.592	0.595	0.593	0.894	0.877	0.772	0.666	0.88	0.798	0.935	0.855	0.736	0.733
950	0.709	0.715	0.63	0.664	0.499	0.624	0.745	0.687	0.683	0.748	0.67	0.647	0.631	0.599	0.599	0.611	0.892	0.882	0.774	0.671	0.857	0.795	0.94	0.853	0.74	0.736
960	0.709	0.71	0.631	0.659	0.497	0.625	0.748	0.694	0.672	0.677	0.667	0.646	0.633	0.599	0.606	0.623	0.926	0.883	0.776	0.671	0.832	0.8	0.944	0.86	0.742	0.733
970	0.71	0.715	0.631	0.658	0.497	0.627	0.759	0.684	0.68	0.77	0.672	0.649	0.625	0.6	0.601	0.618	0.894	0.878	0.777	0.673	0.836	0.807	0.941	0.863	0.747	0.74
980	0.715	0.715	0.63	0.658	0.501	0.632	0.743	0.69	0.682	0.746	0.671	0.648	0.635	0.604	0.603	0.622	0.892	0.881	0.781	0.679	0.884	0.807	0.952	0.863	0.75	0.742
990	0.711	0.719	0.627	0.654	0.5	0.632	0.747	0.698	0.689	0.779	0.67	0.655	0.635	0.602	0.606	0.618	0.891	0.884	0.786	0.678	0.833	0.803	0.947	0.862	0.755	0.745
1000	0.72	0.718	0.626	0.655	0.499	0.634	0.739	0.704	0.69	0.649	0.676	0.654	0.644	0.614	0.608	0.631	0.891	0.886	0.783	0.671	0.889	0.809	0.946	0.864	0.752	0.74
1010	0.703	0.713	0.623	0.647	0.5	0.633	0.74	0.696	0.693	0.632	0.671	0.651	0.637	0.612	0.615	0.618	0.887	0.881	0.779	0.671	0.845	0.813	0.945	0.866	0.748	0.741
1020	0.709	0.718	0.628	0.644	0.498	0.637	0.746	0.7	0.683	0.732	0.675	0.652	0.637	0.609	0.599	0.624	0.882	0.889	0.781	0.672	0.853	0.807	0.947	0.865	0.747	0.743
1030	0.715	0.721	0.623	0.643	0.501	0.637	0.746	0.701	0.684	0.66	0.678	0.657	0.637	0.606	0.611	0.628	0.885	0.888	0.788	0.684	0.84	0.811	0.954	0.875	0.752	0.75
1040	0.71	0.721	0.625	0.643	0.498	0.64	0.746	0.7	0.689	0.772	0.677	0.662	0.649	0.621	0.612	0.639	0.884	0.888	0.786	0.679	0.84	0.811	0.951	0.869	0.754	0.742
1050	0.707	0.713	0.623	0.649	0.501	0.64	0.756	0.7	0.686	0.754	0.68	0.659	0.636	0.61	0.61	0.63	0.879	0.895	0.794	0.683	0.835	0.811	0.954	0.867	0.762	0.748
1060	0.704	0.714	0.621	0.64	0.499	0.642	0.754	0.71	0.697	0.711	0.683	0.67	0.652	0.618	0.626	0.653	0.875	0.892	0.786	0.679	0.835	0.818	0.947	0.869	0.752	0.745
1070	0.702	0.711	0.619	0.637	0.501	0.648	0.762	0.704	0.695	0.704	0.68	0.669	0.647	0.621	0.615	0.639	0.877	0.886	0.788	0.681	0.837	0.815	0.95	0.872	0.757	0.751
1080	0.703	0.714	0.618	0.638	0.503	0.646	0.759	0.713	0.699	0.799	0.682	0.667	0.653	0.618	0.616	0.642	0.874	0.891	0.793	0.687	0.847	0.812	0.954	0.875	0.759	0.752
1090	0.704	0.708	0.618	0.636	0.501	0.65	0.76	0.712	0.701	0.715	0.687	0.673	0.655	0.621	0.625	0.649	0.87	0.889	0.79	0.691	0.835	0.811	0.946	0.875	0.76	0.757
1100	0.708	0.707	0.619	0.631	0.504	0.653	0.763	0.71	0.702	0.78	0.683	0.677	0.654	0.621	0.635	0.652	0.874	0.896	0.794	0.69	0.836	0.817	0.951	0.874	0.761	0.753
1110	0.705	0.71	0.618	0.628	0.503	0.652	0.767	0.704	0.697	0.733	0.693	0.677	0.652	0.623	0.619	0.649	0.869	0.887	0.794	0.689	0.839	0.828	0.952	0.876	0.763	0.758
1120	0.701	0.704	0.616	0.626	0.499	0.651	0.757	0.712	0.698	0.778	0.688	0.667	0.654	0.621	0.63	0.651	0.867	0.889	0.792	0.692	0.869	0.817	0.95	0.875	0.758	0.751
1130	0.701	0.695	0.613	0.628	0.496	0.651	0.764	0.712	0.7	0.803	0.686	0.678	0.656	0.625	0.622	0.65	0.885	0.891	0.795	0.693	0.842	0.819	0.947	0.878	0.759	0.757
1140	0.702	0.698	0.613	0.628	0.501	0.658	0.764	0.72	0.704	0.811	0.693	0.685	0.665	0.628	0.629	0.663	0.864	0.891	0.794	0.693	0.837	0.828	0.949	0.879	0.764	0.76
1150	0.699	0.696	0.613	0.624	0.501	0.657	0.766	0.721	0.708	0.804	0.696	0.679	0.659	0.629	0.631	0.654	0.866	0.893	0.8	0.697	0.843	0.826	0.953	0.879	0.768	0.76
1160	0.703	0.697	0.613	0.62	0.502	0.66	0.765	0.724	0.71	0.758	0.7	0.685	0.666	0.634	0.635	0.669	0.865	0.9	0.805	0.7	0.841	0.827	0.957	0.881	0.769	0.763
1170	0.699	0.696	0.611	0.622	0.504	0.666	0.764	0.724	0.711	0.784	0.699	0.687	0.665	0.636	0.638	0.669	0.859	0.892	0.799	0.695	0.868	0.829	0.945	0.88	0.765	0.762
1180	0.701	0.693	0.609	0.617	0.499	0.66	0.768	0.726	0.71	0.762	0.696	0.682	0.668	0.637	0.639	0.673	0.861	0.893	0.797	0.697	0.835	0.822	0.95	0.88	0.771	0.76
1190	0.701	0.693	0.611	0.621	0.502	0.664	0.762	0.731	0.722	0.751	0.709	0.695	0.669	0.641	0.647	0.679	0.856	0.898	0.8	0.697	0.838	0.824	0.95	0.883	0.768	0.763
1200	0.699	0.688	0.608	0.62	0.499	0.665	0.769	0.736	0.726	0.809	0.71	0.695	0.678	0.643	0.652	0.681	0.852	0.896	0.8	0.695	0.839	0.834	0.943	0.88	0.769	0.763
1210	0.694	0.687	0.606	0.615	0.5	0.668	0.768	0.727	0.709	0.765	0.701	0.686	0.667	0.632	0.633	0.667	0.853	0.893	0.803	0.698	0.853	0.834	0.942	0.88	0.769	0.762
1220	0.693	0.685	0.604	0.61	0.498	0.665	0.768	0.732	0.718	0.755	0.715	0.688	0.672	0.643	0.644	0.677	0.853	0.89	0.801	0.702	0.857	0.829	0.948	0.885	0.771	0.77
1230	0.694	0.681	0.607	0.614	0.499	0.669	0.77	0.734	0.72	0.788	0.712	0.689	0.668	0.642	0.645	0.681	0.851	0.893	0.803	0.707	0.839	0.828	0.946	0.882	0.771	0.77
1240	0.693	0.685	0.604	0.611	0.496	0.666	0.769	0.734	0.721	0.777	0.715	0.688	0.674	0.643	0.647	0.685	0.85	0.897	0.802	0.707	0.858	0.826	0.947	0.885	0.77	0.771
1250	0.693	0.679	0.601	0.61	0.494	0.665	0.77	0.724	0.71	0.765	0.706	0.684	0.668	0.634	0.644	0.668	0.84	0.886	0.796	0.692	0.836	0.824	0.94	0.882	0.763	0.762
1260	0.691	0.676	0.6	0.612	0.496	0.665	0.779	0.744	0.736	0.768	0.716	0.7	0.678	0.648	0.657	0.692	0.847	0.893	0.807	0.71	0.836	0.837	0.945	0.883	0.769	0.767
1270	0.692	0.674	0.599	0.606	0.492	0.664	0.776	0.733	0.723	0.76	0.718	0.687	0.673	0.643	0.656	0.685	0.837	0.892	0.803	0.702	0.837	0.828	0.94	0.882	0.766	0.771
1280	0.69	0.678	0.598	0.608	0.494	0.666	0.776	0.727	0.72	0.723	0.7	0.692	0.674	0.649	0.651	0.687	0.839	0.89	0.797	0.697	0.841	0.83	0.936	0.884	0.764	0.764
1290	0.691	0.673	0.597	0.606	0.491	0.668	0.766	0.741	0.726	0.755	0.707	0.697	0.682	0.649	0.656	0.693	0.863	0.89	0.799	0.701	0.834	0.831	0.938	0.88	0.766	0.762
1300	0.688	0.668	0.599	0.604	0.491	0.666	0.777	0.742	0.735	0.746	0.709	0.705	0.684	0.654	0.667	0.7	0.836	0.893	0.803	0.711	0.875	0.837	0.934	0.886	0.765	0.768
1310	0.69	0.672	0.599	0.61	0.492	0.669	0.775	0.733	0.727	0.713	0.722	0.699	0.681	0.646	0.659	0.691	0.837	0.9	0.812	0.718	0.835	0.85	0.942	0.885	0.771	0.773
1320	0.688	0.667	0.596	0.602	0.489	0.665	0.786	0.737	0.721	0.795	0.713	0.692	0.679	0.65	0.654	0.688	0.838	0.89	0.802	0.71	0.835	0.845	0.945	0.887	0.768	0.773
1330	0.686	0.67	0.599	0.603	0.489	0.666	0.78	0.737	0.734	0.723	0.714	0.702	0.681	0.654	0.66	0.702	0.835	0.898	0.807	0.717	0.836	0.838	0.94	0.888	0.766	0.774
1340	0.682	0.661	0.593	0.607	0.487	0.664	0.789	0.745	0.734	0.789	0.719	0.702	0.683	0.659	0.672	0.711	0.832	0.888	0.804	0.709	0.866	0.824	0.93	0.886	0.761	0.772
1350	0.684	0.666	0.597	0.604	0.487	0.668	0.795	0.745	0.73	0.788	0.719	0.712	0.684	0.654	0.674	0.719	0.834	0.9	0.809	0.729	0.865	0.845	0.94	0.885	0.768	0.773
1360	0.682	0.662	0.595	0.604	0.49	0.668	0.785	0.75	0.745	0.794	0.73	0.719	0.696	0.667	0.68	0.721	0.829	0.898	0.806	0.715	0.842	0.845	0.931	0.89	0.764	0.77
1370	0.681	0.661	0.593	0.602	0.487	0.67	0.781	0.748	0.74	0.768	0.736	0.708	0.685	0.658	0.676	0.721	0.829	0.895	0.805	0.714	0.856	0.829	0.938	0.886	0.766	0.778
1380	0.681	0.657	0.594	0.601	0.488	0.666	0.777	0.747	0.739	0.759	0.73	0.718	0.697	0.663	0.679	0.724	0.829	0.898	0.805	0.716	0.85	0.846	0.934	0.885	0.766	0.774
1390	0.677	0.658	0.589	0.593	0.483	0.664	0.781	0.749	0.732	0.778	0.713	0.708	0.688	0.66	0.672	0.711	0.824	0.891	0.8	0.717	0.824	0.822	0.925	0.881	0.759	0.774
1400	0.677	0.654	0.587	0.599	0.483	0.663	0.782	0.747	0.74	0.755	0.72	0.713	0.691	0.665	0.679	0.723	0.823	0.893	0.803	0.715	0.822	0.832	0.929	0.88	0.763	0.776
1410	0.673	0.652	0.586	0.597	0.483	0.666	0.786	0.74	0.737	0.725	0.721	0.709	0.69	0.668	0.681	0.72	0.818	0.888	0.804	0.707	0.818	0.836	0.923	0.879	0.762	0.774
1420	0.673	0.652	0.583	0.595	0.482	0.664	0.781	0.743	0.74	0.779	0.715	0.714	0.691	0.667	0.685	0.723	0.82	0.891	0.805	0.714	0.818	0.829	0.928	0.882	0.764	0.779
1430	0.673	0.652	0.582	0.599	0.483	0.669	0.787	0.761	0.738	0.766	0.73	0.711	0.685	0.663	0.679	0.716	0.834	0.888	0.805	0.713	0.835	0.841	0.927	0.883	0.766	0.778
1440	0.674	0.648	0.587	0.593	0.483	0.668	0.797	0.748	0.747	0.685	0.725	0.721	0.693	0.674	0.691	0.731	0.819	0.888	0.809	0.723	0.859	0.842	0.924	0.881	0.764	0.779
