## Supplementary material for "The effect of antibiotic selection on collateral effects and evolvability of uropathogenic *Escherichia coli*": Code and commands: PEP_tidy.csv

Strain	Ancestor	Antibiotic	Replicate	WellsGrowth	Srtrain_unique	Strain_background
34	Ancestor	NITRO	1	40	34_1	34
34	Ancestor	NITRO	2	43	34_2	34
34	Ancestor	NITRO	3	22	34_3	34
34A	Trim R	NITRO	1	21	34_A1	34
34A	Trim R	NITRO	2	33	34_A2	34
34A	Trim R	NITRO	3	34	34_A3	34
34B	Trim R	NITRO	1	16	34_B1	34
34B	Trim R	NITRO	2	24	34_B2	34
34B	Trim R	NITRO	3	28	34_B3	34
39	Ancestor	NITRO	1	15	39_1	39
39	Ancestor	NITRO	2	28	39_2	39
39	Ancestor	NITRO	3	29	39_3	39
39A	Trim R	NITRO	1	17	39_A1	39
39A	Trim R	NITRO	2	28	39_A2	39
39A	Trim R	NITRO	3	28	39_A3	39
39B	Trim R	NITRO	1	31	39_B1	39
39B	Trim R	NITRO	2	10	39_B2	39
39B	Trim R	NITRO	3	40	39_B3	39
39C	Trim R	NITRO	1	19	39_C1	39
39C	Trim R	NITRO	2	32	39_C2	39
39C	Trim R	NITRO	3	38	39_C3	39
39D	Trim R	NITRO	1	12	39_D1	39
39D	Trim R	NITRO	2	13	39_D2	39
39D	Trim R	NITRO	3	46	39_D3	39
59	Ancestor	NITRO	1	19	59_1	59
59	Ancestor	NITRO	2	29	59_2	59
59	Ancestor	NITRO	3	16	59_3	59
59A	Trim R	NITRO	1	14	59_A1	59
59A	Trim R	NITRO	2	19	59_A2	59
59A	Trim R	NITRO	3	24	59_A3	59
59B	Trim R	NITRO	1	26	59_B1	59
59B	Trim R	NITRO	2	33	59_B2	59
59B	Trim R	NITRO	3	17	59_B3	59
59C	Trim R	NITRO	1	17	59_C1	59
59C	Trim R	NITRO	2	26	59_C2	59
59C	Trim R	NITRO	3	9	59_C3	59
59D	Trim R	NITRO	1	43	59_D1	59
59D	Trim R	NITRO	2	43	59_D2	59
59D	Trim R	NITRO	3	16	59_D4	59
34	Ancestor	FOS	1	9	34_1	34
34	Ancestor	FOS	2	42	34_2	34
34	Ancestor	FOS	3	17	34_3	34
34A	Trim R	FOS	1	31	34_A1	34
34A	Trim R	FOS	2	15	34_A2	34
34A	Trim R	FOS	3	13	34_A3	34
34B	Trim R	FOS	1	40	34_B1	34
34B	Trim R	FOS	2	4	34_B2	34
34B	Trim R	FOS	3	1	34_B3	34
39	Ancestor	FOS	1	16	39_1	39
39	Ancestor	FOS	2	25	39_2	39
39	Ancestor	FOS	3	26	39_3	39
39A	Trim R	FOS	1	17	39_A1	39
39A	Trim R	FOS	2	25	39_A2	39
39A	Trim R	FOS	3	28	39_A3	39
39B	Trim R	FOS	1	25	39_B1	39
39B	Trim R	FOS	2	18	39_B2	39
39B	Trim R	FOS	3	15	39_B3	39
39C	Trim R	FOS	1	13	39_C1	39
39C	Trim R	FOS	2	22	39_C2	39
39C	Trim R	FOS	3	50	39_C3	39
39D	Trim R	FOS	1	12	39_D1	39
39D	Trim R	FOS	2	11	39_D2	39
39D	Trim R	FOS	3	19	39_D3	39
59	Ancestor	FOS	1	24	59_1	59
59	Ancestor	FOS	2	20	59_2	59
59	Ancestor	FOS	3	10	59_3	59
59A	Trim R	FOS	1	20	59_A1	59
59A	Trim R	FOS	2	23	59_A2	59
59A	Trim R	FOS	3	19	59_A3	59
59B	Trim R	FOS	1	27	59_B1	59
59B	Trim R	FOS	2	28	59_B2	59
59B	Trim R	FOS	3	16	59_B3	59
59C	Trim R	FOS	1	12	59_C1	59
59C	Trim R	FOS	2	33	59_C2	59
59C	Trim R	FOS	3	22	59_C3	59
59D	Trim R	FOS	1	25	59_D1	59
59D	Trim R	FOS	2	19	59_D2	59
59D	Trim R	FOS	3	21	59_D4	59
