## Supplementary material for "The effect of antibiotic selection on collateral effects and evolvability of uropathogenic *Escherichia coli*": Code and commands: 34A.tsv

CHROM	POS	TYPE	REF	ALT	EVIDENCE	FTYPE	STRAND	NT_POS	AA_POS	EFFECT	LOCUS_TAG	GENE	PRODUCT	ptype
contig_1	2019	snp	T	G	G:94 T:0	CDS	+	611/1101	204/366	missense_variant c.611T>G p.Met204Arg	CKGBJK_00015	dnaN	DNA polymerase III subunit beta	16
contig_1	854179	snp	C	G	G:26 C:0	CDS	+	132/570	44/189	missense_variant c.132C>G p.Asp44Glu	CKGBJK_04280		Inovirus Gp2 family protein	16
contig_1	1413060	ins	G	GA	GA:63 G:1									0
contig_1	1891065	snp	G	A	A:15 G:0	CDS	+	360/570	120/189	synonymous_variant c.360G>A p.Gly120Gly	CKGBJK_09280		Inovirus Gp2 family protein	17
contig_1	1891072	snp	A	G	G:19 A:0	CDS	+	367/570	123/189	missense_variant c.367A>G p.Lys123Glu	CKGBJK_09280		Inovirus Gp2 family protein	17
contig_1	1891080	snp	G	C	C:24 G:0	CDS	+	375/570	125/189	synonymous_variant c.375G>C p.Ala125Ala	CKGBJK_09280		Inovirus Gp2 family protein	17
contig_1	1891098	snp	A	G	G:34 A:0	CDS	+	393/570	131/189	synonymous_variant c.393A>G p.Gly131Gly	CKGBJK_09280		Inovirus Gp2 family protein	17
contig_1	1891106	complex	TCGGG	CCGGA	CCGGA:38 TCGGG:0	CDS	+	401/570	134/189	missense_variant c.401_405delTCGGGinsCCGGA p.Val134Ala	CKGBJK_09280		Inovirus Gp2 family protein	17
contig_1	3870807	snp	C	T	T:17 C:0									1
contig_1	4051124	snp	A	C	C:82 A:0	CDS	-	81/480	27/159	missense_variant c.81T>G p.Asp27Glu	CKGBJK_19950	folA	dihydrofolate reductase	16
contig_1	4594227	complex	CT	A	A:18 CT:0									1
contig_1	4594243	ins	A	AT	AT:24 A:0									0
contig_1	4594262	snp	T	C	C:31 T:0									1
contig_1	4707572	del	CA	C	C:65 CA:1	ncRNA	-			intragenic_variant n.4707573delA	CKGBJK_23260	STnc370	Enterobacterial sRNA STnc370	0
