## Supplementary material for "The effect of antibiotic selection on collateral effects and evolvability of uropathogenic *Escherichia coli*": Code and commands: 34B.tsv

CHROM	POS	TYPE	REF	ALT	EVIDENCE	FTYPE	STRAND	NT_POS	AA_POS	EFFECT	LOCUS_TAG	GENE	PRODUCT	ptype
contig_1	263868	del	GA	G	G:69 GA:0	CDS	-	472/1500	158/499	frameshift_variant c.472delT p.Ser158fs	CKGBJK_01280	pitA	inorganic phosphate transporter PitA	16
contig_1	517525	snp	A	G	G:88 A:1	CDS	+	911/1470	304/489	missense_variant c.911A>G p.Asp304Gly	CKGBJK_02625	rng	ribonuclease G	16
contig_1	854179	snp	C	G	G:24 C:0	CDS	+	132/570	44/189	missense_variant c.132C>G p.Asp44Glu	CKGBJK_04280		Inovirus Gp2 family protein	16
contig_1	1891065	snp	G	A	A:11 G:0	CDS	+	360/570	120/189	synonymous_variant c.360G>A p.Gly120Gly	CKGBJK_09280		Inovirus Gp2 family protein	17
contig_1	1891072	snp	A	G	G:15 A:0	CDS	+	367/570	123/189	missense_variant c.367A>G p.Lys123Glu	CKGBJK_09280		Inovirus Gp2 family protein	17
contig_1	1891080	snp	G	C	C:20 G:0	CDS	+	375/570	125/189	synonymous_variant c.375G>C p.Ala125Ala	CKGBJK_09280		Inovirus Gp2 family protein	17
contig_1	1891098	snp	A	G	G:28 A:0	CDS	+	393/570	131/189	synonymous_variant c.393A>G p.Gly131Gly	CKGBJK_09280		Inovirus Gp2 family protein	17
contig_1	1891106	complex	TCGGG	CCGGA	CCGGA:32 TCGGG:0	CDS	+	401/570	134/189	missense_variant c.401_405delTCGGGinsCCGGA p.Val134Ala	CKGBJK_09280		Inovirus Gp2 family protein	17
contig_1	3870807	snp	C	T	T:15 C:0									1
contig_1	4594243	ins	A	AT	AT:17 A:0									0
contig_1	4594262	snp	T	C	C:32 T:0									1
contig_3	37657	mnp	TCC	CAT	CAT:27 TCC:0									0
contig_3	37678	snp	T	C	C:20 T:0	CDS	+	18/351	6/116	synonymous_variant c.18T>C p.Phe6Phe	CKGBJK_25635		Transposase	1
contig_3	37714	snp	T	C	C:10 T:0	CDS	+	54/351	18/116	synonymous_variant c.54T>C p.Val18Val	CKGBJK_25635		Transposase	1
