## Supplementary material for "The effect of antibiotic selection on collateral effects and evolvability of uropathogenic *Escherichia coli*": Code and commands: 39A.tsv

CHROM	POS	TYPE	REF	ALT	EVIDENCE	FTYPE	STRAND	NT_POS	AA_POS	EFFECT	LOCUS_TAG	GENE	PRODUCT	ptype
contig_1	480996	snp	C	A	A:25 C:0	rRNA	+			intragenic_variant n.480996C>A	AIBPGI_02430	rrf	5S ribosomal RNA	1
contig_1	3276686	snp	A	C	C:35 A:0									1
contig_1	4161191	snp	A	T	T:54 A:0	CDS	-	88/480	30/159	missense_variant c.88T>A p.Trp30Arg	AIBPGI_20535	folA	dihydrofolate reductase	16
contig_1	4824173	snp	C	T	T:28 C:0	rRNA	-			intragenic_variant n.4824173C>T	AIBPGI_23805	rrs	16S ribosomal RNA	1
