## Supplementary material for "The effect of antibiotic selection on collateral effects and evolvability of uropathogenic *Escherichia coli*": Code and commands: 39C.tsv

CHROM	POS	TYPE	REF	ALT	EVIDENCE	FTYPE	STRAND	NT_POS	AA_POS	EFFECT	LOCUS_TAG	GENE	PRODUCT	ptype
contig_1	1198	snp	T	G	G:88 T:0	CDS	+	1198/1404	400/467	missense_variant c.1198T>G p.Ser400Ala	AIBPGI_00005	dnaA	chromosomal replication initiator protein DnaA	16
contig_1	480996	snp	C	A	A:33 C:0	rRNA	+			intragenic_variant n.480996C>A	AIBPGI_02430	rrf	5S ribosomal RNA	1
contig_1	3276686	snp	A	C	C:36 A:0									1
contig_1	4160999	snp	T	G	G:84 T:0	CDS	-	280/480	94/159	missense_variant c.280A>C p.Ile94Leu	AIBPGI_20535	folA	dihydrofolate reductase	16
contig_1	4824173	snp	C	T	T:31 C:0	rRNA	-			intragenic_variant n.4824173C>T	AIBPGI_23805	rrs	16S ribosomal RNA	1
contig_2	90555	del	CGGCTGTTGT	C	C:9 CGGCTGTTGT:0	CDS	-	2045/2334	679/777	disruptive_inframe_deletion c.2037_2045delACAACAGCC p.Gln680_Pro682del	AIBPGI_25840	traD	type IV conjugative transfer system coupling protein TraD	15
