## Supplementary material for "The effect of antibiotic selection on collateral effects and evolvability of uropathogenic *Escherichia coli*": Code and commands: 39D.tsv

CHROM	POS	TYPE	REF	ALT	EVIDENCE	FTYPE	STRAND	NT_POS	AA_POS	EFFECT	LOCUS_TAG	GENE	PRODUCT	ptype
contig_1	480996	snp	C	A	A:18 C:0	rRNA	+			intragenic_variant n.480996C>A	AIBPGI_02430	rrf	5S ribosomal RNA	1
contig_1	1042075	snp	T	A	A:88 T:0	CDS	+	229/531	77/176	missense_variant c.229T>A p.Tyr77Asn	AIBPGI_05195	rppH	RNA pyrophosphohydrolase	16
contig_1	2810947	snp	A	G	G:89 A:0									1
contig_1	3276686	snp	A	C	C:31 A:0									1
contig_1	4161217	snp	G	A	A:77 G:0	CDS	-	62/480	21/159	missense_variant c.62C>T p.Pro21Leu	AIBPGI_20535	folA	dihydrofolate reductase	16
contig_1	4824173	snp	C	T	T:23 C:0	rRNA	-			intragenic_variant n.4824173C>T	AIBPGI_23805	rrs	16S ribosomal RNA	1
