## Supplementary material for "The effect of antibiotic selection on collateral effects and evolvability of uropathogenic *Escherichia coli*": Code and commands: 59A.tsv

CHROM	POS	TYPE	REF	ALT	EVIDENCE	FTYPE	STRAND	NT_POS	AA_POS	EFFECT	LOCUS_TAG	GENE	PRODUCT	ptype
contig_1	1977342	snp	G	A	A:46 G:0	CDS	+	747/780	249/259	synonymous_variant c.747G>A p.Lys249Lys	AMGFNO_09755	istB	IS21-like element IS100kyp family helper ATPase IstB	1
contig_1	2302563	snp	G	C	C:93 G:0	CDS	+	551/1077	184/358	missense_variant c.551G>C p.Gly184Ala	AMGFNO_11290	ydjL	Uncharacterized zinc-type alcohol dehydrogenase-like protein YdjL	16
contig_1	4072262	snp	A	C	C:62 A:0	CDS	-	83/480	28/159	missense_variant c.83T>G p.Leu28Arg	AMGFNO_20055	folA	dihydrofolate reductase	8
contig_1	4072376	snp	C	T	T:71 C:0									8
contig_1	4714797	snp	T	G	G:68 T:0	CDS	-	86/672	29/223	missense_variant c.86A>C p.Asp29Ala	AMGFNO_23315	nfi	deoxyribonuclease V	16
