## Supplementary material for "The effect of antibiotic selection on collateral effects and evolvability of uropathogenic *Escherichia coli*": Code and commands: 59B.tsv

CHROM	POS	TYPE	REF	ALT	EVIDENCE	FTYPE	STRAND	NT_POS	AA_POS	EFFECT	LOCUS_TAG	GENE	PRODUCT	ptype
contig_1	1977342	snp	G	A	A:60 G:0	CDS	+	747/780	249/259	synonymous_variant c.747G>A p.Lys249Lys	AMGFNO_09755	istB	IS21-like element IS100kyp family helper ATPase IstB	1
contig_1	4072377	ins	T	TATA	TATA:46 T:0									13
