## Supplementary table 1 for "The effect of antibiotic selection on collateral effects and evolvability of uropathogenic *Escherichia coli*"

### Sheet: 34A
CHROM	POS	TYPE	REF	ALT	EVIDENCE	FTYPE	STRAND	NT_POS	AA_POS	EFFECT	LOCUS_TAG	GENE	PRODUCT	COMMENTS
contig_1	2019	snp	T	G	G:94 T:0	CDS	+	611/1101	204/366	missense_variant c.611T>G p.Met204Arg	CKGBJK_00015	dnaN	DNA polymerase III subunit beta
contig_1	854179	snp	C	G	G:26 C:0	CDS	+	132/570	44/189	missense_variant c.132C>G p.Asp44Glu	CKGBJK_04280		Inovirus Gp2 family protein
contig_1	1413060	ins	G	GA	GA:63 G:1									Intrageneic region between yfeR and yfeH
contig_1	1891065	snp	G	A	A:15 G:0	CDS	+	360/570	120/189	synonymous_variant c.360G>A p.Gly120Gly	CKGBJK_09280		Inovirus Gp2 family protein
contig_1	1891072	snp	A	G	G:19 A:0	CDS	+	367/570	123/189	missense_variant c.367A>G p.Lys123Glu	CKGBJK_09280		Inovirus Gp2 family protein
contig_1	1891080	snp	G	C	C:24 G:0	CDS	+	375/570	125/189	synonymous_variant c.375G>C p.Ala125Ala	CKGBJK_09280		Inovirus Gp2 family protein
contig_1	1891098	snp	A	G	G:34 A:0	CDS	+	393/570	131/189	synonymous_variant c.393A>G p.Gly131Gly	CKGBJK_09280		Inovirus Gp2 family protein
contig_1	1891106	complex	TCGGG	CCGGA	CCGGA:38 TCGGG:0	CDS	+	401/570	134/189	missense_variant c.401_405delTCGGGinsCCGGA p.Val134Ala	CKGBJK_09280		Inovirus Gp2 family protein
contig_1	3870807	snp	C	T	T:17 C:0									Intrageneic region between gmhB and rrs
contig_1	4051124	snp	A	C	C:82 A:0	CDS	-	81/480	27/159	missense_variant c.81T>G p.Asp27Glu	CKGBJK_19950	folA	dihydrofolate reductase
contig_1	4594227	complex	CT	A	A:18 CT:0									Intragenic region between murI and rrs
contig_1	4594243	ins	A	AT	AT:24 A:0									Intragenic region between murI and rrs
contig_1	4594262	snp	T	C	C:31 T:0									Intragenic region between murI and rrs
contig_1	4707572	del	CA	C	C:65 CA:1	ncRNA	-			intragenic_variant n.4707573delA	CKGBJK_23260	STnc370	Enterobacterial sRNA STnc370

### Sheet: 34B
CHROM	POS	TYPE	REF	ALT	EVIDENCE	FTYPE	STRAND	NT_POS	AA_POS	EFFECT	LOCUS_TAG	GENE	PRODUCT	COMMENTS
contig_1	263868	del	GA	G	G:69 GA:0	CDS	-	472/1500	158/499	frameshift_variant c.472delT p.Ser158fs	CKGBJK_01280	pitA	inorganic phosphate transporter PitA
contig_1	517525	snp	A	G	G:88 A:1	CDS	+	911/1470	304/489	missense_variant c.911A>G p.Asp304Gly	CKGBJK_02625	rng	ribonuclease G
contig_1	854179	snp	C	G	G:24 C:0	CDS	+	132/570	44/189	missense_variant c.132C>G p.Asp44Glu	CKGBJK_04280		Inovirus Gp2 family protein
contig_1	1891065	snp	G	A	A:11 G:0	CDS	+	360/570	120/189	synonymous_variant c.360G>A p.Gly120Gly	CKGBJK_09280		Inovirus Gp2 family protein
contig_1	1891072	snp	A	G	G:15 A:0	CDS	+	367/570	123/189	missense_variant c.367A>G p.Lys123Glu	CKGBJK_09280		Inovirus Gp2 family protein
contig_1	1891080	snp	G	C	C:20 G:0	CDS	+	375/570	125/189	synonymous_variant c.375G>C p.Ala125Ala	CKGBJK_09280		Inovirus Gp2 family protein
contig_1	1891098	snp	A	G	G:28 A:0	CDS	+	393/570	131/189	synonymous_variant c.393A>G p.Gly131Gly	CKGBJK_09280		Inovirus Gp2 family protein
contig_1	1891106	complex	TCGGG	CCGGA	CCGGA:32 TCGGG:0	CDS	+	401/570	134/189	missense_variant c.401_405delTCGGGinsCCGGA p.Val134Ala	CKGBJK_09280		Inovirus Gp2 family protein
contig_1	3870807	snp	C	T	T:15 C:0									Intrageneic region between gmhB and rrs
contig_1	4594243	ins	A	AT	AT:17 A:0									Intragenic region between murI and rrs
contig_1	4594262	snp	T	C	C:32 T:0									Intragenic region between murI and rrs
contig_3	37657	mnp	TCC	CAT	CAT:27 TCC:0
contig_3	37678	snp	T	C	C:20 T:0	CDS	+	18/351	6/116	synonymous_variant c.18T>C p.Phe6Phe	CKGBJK_25635		Transposase
contig_3	37714	snp	T	C	C:10 T:0	CDS	+	54/351	18/116	synonymous_variant c.54T>C p.Val18Val	CKGBJK_25635		Transposase

### Sheet: 39A
CHROM	POS	TYPE	REF	ALT	EVIDENCE	FTYPE	STRAND	NT_POS	AA_POS	EFFECT	LOCUS_TAG	GENE	PRODUCT	COMMENTS
contig_1	480996	snp	C	A	A:25 C:0	rRNA	+			intragenic_variant n.480996C>A	AIBPGI_02430	rrf	5S ribosomal RNA
contig_1	3276686	snp	A	C	C:35 A:0									Intragenic region between aqpZ and a hypothetical protein
contig_1	4161191	snp	A	T	T:54 A:0	CDS	-	88/480	30/159	missense_variant c.88T>A p.Trp30Arg	AIBPGI_20535	folA	dihydrofolate reductase
contig_1	4824173	snp	C	T	T:28 C:0	rRNA	-			intragenic_variant n.4824173C>T	AIBPGI_23805	rrs	16S ribosomal RNA

### Sheet: 39B
CHROM	POS	TYPE	REF	ALT	EVIDENCE	FTYPE	STRAND	NT_POS	AA_POS	EFFECT	LOCUS_TAG	GENE	PRODUCT	COMMENTS
contig_1	480996	snp	C	A	A:16 C:0	rRNA	+			intragenic_variant n.480996C>A	AIBPGI_02430	rrf	5S ribosomal RNA
contig_1	628160	snp	T	C	C:70 T:5	CDS	+	866/1146	289/381	missense_variant c.866T>C p.Ile289Thr	AIBPGI_03180	garK	glycerate 2-kinase
contig_1	4161191	snp	A	T	T:67 A:0	CDS	-	88/480	30/159	missense_variant c.88T>A p.Trp30Arg	AIBPGI_20535	folA	dihydrofolate reductase
contig_1	4824173	snp	C	T	T:17 C:0	rRNA	-			intragenic_variant n.4824173C>T	AIBPGI_23805	rrs	16S ribosomal RNA

### Sheet: 39C
CHROM	POS	TYPE	REF	ALT	EVIDENCE	FTYPE	STRAND	NT_POS	AA_POS	EFFECT	LOCUS_TAG	GENE	PRODUCT	COMMENTS
contig_1	1198	snp	T	G	G:88 T:0	CDS	+	1198/1404	400/467	missense_variant c.1198T>G p.Ser400Ala	AIBPGI_00005	dnaA	chromosomal replication initiator protein DnaA
contig_1	480996	snp	C	A	A:33 C:0	rRNA	+			intragenic_variant n.480996C>A	AIBPGI_02430	rrf	5S ribosomal RNA
contig_1	3276686	snp	A	C	C:36 A:0									Intragenic region between aqpZ and a hypothetical protein
contig_1	4160999	snp	T	G	G:84 T:0	CDS	-	280/480	94/159	missense_variant c.280A>C p.Ile94Leu	AIBPGI_20535	folA	dihydrofolate reductase
contig_1	4824173	snp	C	T	T:31 C:0	rRNA	-			intragenic_variant n.4824173C>T	AIBPGI_23805	rrs	16S ribosomal RNA
contig_2	90555	del	CGGCTGTTGT	C	C:9 CGGCTGTTGT:0	CDS	-	2045/2334	679/777	disruptive_inframe_deletion c.2037_2045delACAACAGCC p.Gln680_Pro682del	AIBPGI_25840	traD	type IV conjugative transfer system coupling protein TraD

### Sheet: 39D
CHROM	POS	TYPE	REF	ALT	EVIDENCE	FTYPE	STRAND	NT_POS	AA_POS	EFFECT	LOCUS_TAG	GENE	PRODUCT	COMMENTS
contig_1	480996	snp	C	A	A:18 C:0	rRNA	+			intragenic_variant n.480996C>A	AIBPGI_02430	rrf	5S ribosomal RNA
contig_1	1042075	snp	T	A	A:88 T:0	CDS	+	229/531	77/176	missense_variant c.229T>A p.Tyr77Asn	AIBPGI_05195	rppH	RNA pyrophosphohydrolase
contig_1	2810947	snp	A	G	G:89 A:0									Intragenic region between ycgX and icd
contig_1	3276686	snp	A	C	C:31 A:0									Intragenic region between aqpZ and a hypothetical protein
contig_1	4161217	snp	G	A	A:77 G:0	CDS	-	62/480	21/159	missense_variant c.62C>T p.Pro21Leu	AIBPGI_20535	folA	dihydrofolate reductase
contig_1	4824173	snp	C	T	T:23 C:0	rRNA	-			intragenic_variant n.4824173C>T	AIBPGI_23805	rrs	16S ribosomal RNA

### Sheet: 59A
CHROM	POS	TYPE	REF	ALT	EVIDENCE	FTYPE	STRAND	NT_POS	AA_POS	EFFECT	LOCUS_TAG	GENE	PRODUCT	COMMENTS
contig_1	1977342	snp	G	A	A:46 G:0	CDS	+	747/780	249/259	synonymous_variant c.747G>A p.Lys249Lys	AMGFNO_09755	istB	IS21-like element IS100kyp family helper ATPase IstB
contig_1	2302563	snp	G	C	C:93 G:0	CDS	+	551/1077	184/358	missense_variant c.551G>C p.Gly184Ala	AMGFNO_11290	ydjL	Uncharacterized zinc-type alcohol dehydrogenase-like protein YdjL
contig_1	4072262	snp	A	C	C:62 A:0	CDS	-	83/480	28/159	missense_variant c.83T>G p.Leu28Arg	AMGFNO_20055	folA	dihydrofolate reductase
contig_1	4072376	snp	C	T	T:71 C:0									folA -10 promoter box
contig_1	4714797	snp	T	G	G:68 T:0	CDS	-	86/672	29/223	missense_variant c.86A>C p.Asp29Ala	AMGFNO_23315	nfi	deoxyribonuclease V

### Sheet: 59B
CHROM	POS	TYPE	REF	ALT	EVIDENCE	FTYPE	STRAND	NT_POS	AA_POS	EFFECT	LOCUS_TAG	GENE	PRODUCT	COMMENTS
contig_1	1977342	snp	G	A	A:60 G:0	CDS	+	747/780	249/259	synonymous_variant c.747G>A p.Lys249Lys	AMGFNO_09755	istB	IS21-like element IS100kyp family helper ATPase IstB
contig_1	4072377	ins	T	TATA	TATA:46 T:0									folA -10 promoter box

### Sheet: 59C
CHROM	POS	TYPE	REF	ALT	EVIDENCE	FTYPE	STRAND	NT_POS	AA_POS	EFFECT	LOCUS_TAG	GENE	PRODUCT	COMMENTS
contig_1	1977342	snp	G	A	A:55 G:0	CDS	+	747/780	249/259	synonymous_variant c.747G>A p.Lys249Lys	AMGFNO_09755	istB	IS21-like element IS100kyp family helper ATPase IstB
contig_1	4072257	snp	A	C	C:85 A:0	CDS	-	88/480	30/159	missense_variant c.88T>G p.Trp30Gly	AMGFNO_20055	folA	dihydrofolate reductase
contig_1	4072377	ins	T	TATA	TATA:60 T:0									folA -10 promoter box

### Sheet: 59D
CHROM	POS	TYPE	REF	ALT	EVIDENCE	FTYPE	STRAND	NT_POS	AA_POS	EFFECT	LOCUS_TAG	GENE	PRODUCT	COMMENTS
contig_1	1977342	snp	G	A	A:43 G:0	CDS	+	747/780	249/259	synonymous_variant c.747G>A p.Lys249Lys	AMGFNO_09755	istB	IS21-like element IS100kyp family helper ATPase IstB
contig_1	4072262	snp	A	C	C:78 A:0	CDS	-	83/480	28/159	missense_variant c.83T>G p.Leu28Arg	AMGFNO_20055	folA	dihydrofolate reductase
contig_1	4072376	snp	C	T	T:89 C:0									folA -10 promoter box
contig_1	4714797	snp	T	G	G:86 T:0	CDS	-	86/672	29/223	missense_variant c.86A>C p.Asp29Ala	AMGFNO_23315	nfi	deoxyribonuclease V
